# PathWalks: Identifying pathway communities using a disease-related map of integrated information

**DOI:** 10.1101/2020.01.27.921270

**Authors:** Evangelos Karatzas, Margarita Zachariou, Marilena Bourdakou, George Minadakis, Anastasios Oulas, George Kolios, Alex Delis, George M. Spyrou

## Abstract

Understanding disease underlying biological mechanisms and respective interactions remains an elusive, time consuming and costly task. The realization of computational methodologies that can propose pathway/mechanism communities and reveal respective relationships can be of great value as it can help expedite the process of identifying how perturbations in a single pathway can affect other pathways.

Random walks is a stochastic approach that can be used for both efficient discovery of strong connections and identification of communities formed in networks. The approach has grown in popularity as it efficiently exposes key network components and reveals strong interactions among genes, proteins, metabolites, pathways and drugs. Using random walks in biology, we need to overcome two key challenges: 1) construct disease-specific biological networks by integrating information from available data sources as they become available, and 2) provide guidance to the walker so as it can follow plausible trajectories that comply with inherent biological constraints.

In this work, we present a methodology called PathWalks, where a random walker crosses a pathway-to-pathway network under the guidance of a disease-related map. The latter is a gene network that we construct by integrating multi-source information regarding a specific disease. The most frequent trajectories highlight communities of pathways that are expected to be strongly related to the disease under study. We present maps for *Alzheimer’s Disease* and *Idiopathic Pulmonary Fibrosis* and we use them as case-studies for identifying pathway communities through the application of PathWalks.

In the case of *Alzheimer’s Disease*, the most visited pathways are the “Alzheimer’s disease” and the “Calcium signaling” pathways which have indeed the strongest association with *Alzheimer’s Disease*. Interestingly however, in the top-20 visited pathways we identify the “Kaposi sarcoma-associated herpesvirus infection” (HHV-8) and the “Human papillomavirus infection” (HPV) pathways suggesting that viruses may be involved in the development and progression of *Alzheimer’s*. Similarly, most of the highlighted pathways in *Idiopathic Pulmonary Fibrosis* are backed by the bibliography. We establish that “MAPK signaling” and “Cytokine-cytokine receptor interaction” pathways are the most visited. However, the “NOD receptor signaling” pathway is also in the top-40 edges. In *Idiopathic Pulmonary Fibrosis* samples, increased NOD receptor signaling has been associated with augmented concentrations of certain strains of Streptococcus. Additional experimental evidence is required however to further explore and ascertain the above indications.
