## Supplementary Table 1 for "PathWalks: Identifying pathway communities using a disease-related map of integrated information"

Alzheimer disease	Calcium signaling pathway	6427
Alzheimer disease	Apoptosis	4736
Calcium signaling pathway	Serotonergic synapse	1905
Oxidative phosphorylation	Alzheimer disease	1410
Oxidative phosphorylation	Metabolic pathways	1389
Pathways in cancer	Calcium signaling pathway	1268
MAPK signaling pathway	Calcium signaling pathway	1204
Calcium signaling pathway	Dopaminergic synapse	1015
Pathways in cancer	Cytokine-cytokine receptor interaction	841
Alzheimer disease	Wnt signaling pathway	776
Pathways in cancer	Notch signaling pathway	642
Bile secretion	Cholesterol metabolism	568
Pathways in cancer	Apoptosis	564
MAPK signaling pathway	Axon guidance	557
Dopaminergic synapse	Cocaine addiction	500
Calcium signaling pathway	Thyroid hormone synthesis	477
Kaposi sarcoma-associated herpesvirus infection	Apoptosis	476
Calcium signaling pathway	Salivary secretion	472
MAPK signaling pathway	Circadian entrainment	469
Human papillomavirus infection	Apoptosis	450
Apoptosis	TNF signaling pathway	443
Non-alcoholic fatty liver disease (NAFLD)	Apoptosis	432
Calcium signaling pathway	Pancreatic secretion	425
Influenza A	Apoptosis	398
Parkinson disease	Apoptosis	396
Alzheimer disease	Protein processing in endoplasmic reticulum	392
Calcium signaling pathway	Oxytocin signaling pathway	378
Apoptosis	Necroptosis	377
Human cytomegalovirus infection	Apoptosis	372
Apoptosis	Neurotrophin signaling pathway	371
MAPK signaling pathway	Autophagy - animal	360
Serotonergic synapse	Bile secretion	353
MAPK signaling pathway	Apoptosis	348
Apoptosis	Insulin signaling pathway	341
Pancreatic secretion	Fat digestion and absorption	335
Calcium signaling pathway	Chagas disease (American trypanosomiasis)	323
MAPK signaling pathway	NOD-like receptor signaling pathway	319
Th1 and Th2 cell differentiation	C-type lectin receptor signaling pathway	311
Calcium signaling pathway	Cholinergic synapse	305
Apoptosis	Herpes simplex infection	298
Apoptosis	Prion diseases	290
Apoptosis	Apoptosis - multiple species	282
Huntington disease	Calcium signaling pathway	281
Apoptosis	Tuberculosis	279
Insulin resistance	TNF signaling pathway	274
Vascular smooth muscle contraction	Calcium signaling pathway	270
Calcium signaling pathway	Gap junction	270
Apoptosis	Colorectal cancer	267
Hepatitis C	Apoptosis	265
Calcium signaling pathway	Apelin signaling pathway	263
Calcium signaling pathway	Gastric acid secretion	260
Apoptosis	Amyotrophic lateral sclerosis (ALS)	257
Calcium signaling pathway	Th1 and Th2 cell differentiation	254
Calcium signaling pathway	Cellular senescence	253
Apoptosis	Pertussis	252
Apoptosis	Legionellosis	250
Th17 cell differentiation	C-type lectin receptor signaling pathway	249
cAMP signaling pathway	Bile secretion	245
Calcium signaling pathway	T cell receptor signaling pathway	242
Influenza A	mRNA surveillance pathway	236
Apoptosis	Toxoplasmosis	236
Calcium signaling pathway	Th17 cell differentiation	232
Wnt signaling pathway	Axon guidance	230
cGMP-PKG signaling pathway	Calcium signaling pathway	225
Apoptosis	Epithelial cell signaling in Helicobacter pylori infection	225
Prostate cancer	Apoptosis	224
mRNA surveillance pathway	RNA degradation	223
Apoptosis	Fluid shear stress and atherosclerosis	220
Metabolic pathways	Other types of O-glycan biosynthesis	216
Ras signaling pathway	Calcium signaling pathway	215
Calcium signaling pathway	Renin secretion	211
Apoptosis	Platinum drug resistance	210
Calcium signaling pathway	Retrograde endocannabinoid signaling	209
Apoptosis	IL-17 signaling pathway	206
Chagas disease (American trypanosomiasis)	Complement and coagulation cascades	203
Calcium signaling pathway	Leishmaniasis	194
cAMP signaling pathway	Apoptosis	193
Gap junction	Neuroactive ligand-receptor interaction	192
Glycerophospholipid metabolism	Cholinergic synapse	191
Metabolic pathways	Arachidonic acid metabolism	186
Calcium signaling pathway	Thyroid hormone signaling pathway	184
Viral carcinogenesis	Apoptosis	183
Calcium signaling pathway	Glutamatergic synapse	182
Apoptosis	Small cell lung cancer	182
Hepatitis B	Apoptosis	180
Calcium signaling pathway	Glucagon signaling pathway	180
Human immunodeficiency virus 1 infection	Calcium signaling pathway	179
Calcium signaling pathway	GnRH signaling pathway	177
MAPK signaling pathway	Oocyte meiosis	173
Apoptosis	Viral myocarditis	173
Calcium signaling pathway	Aldosterone synthesis and secretion	171
Pathways in cancer	MAPK signaling pathway	167
MAPK signaling pathway	Oxytocin signaling pathway	164
Calcium signaling pathway	Parathyroid hormone synthesis, secretion and action	161
Proteoglycans in cancer	Calcium signaling pathway	160
Calcium signaling pathway	Long-term potentiation	156
Glutathione metabolism	Ferroptosis	156
Huntington disease	Apoptosis	155
Apoptosis	Acute myeloid leukemia	153
Acute myeloid leukemia	Hematopoietic cell lineage	153
MAPK signaling pathway	TNF signaling pathway	148
Dopaminergic synapse	Nicotine addiction	146
Calcium signaling pathway	Epstein-Barr virus infection	143
Autophagy - animal	Mitophagy - animal	142
Colorectal cancer	MicroRNAs in cancer	142
MAPK signaling pathway	Kaposi sarcoma-associated herpesvirus infection	140
Calcium signaling pathway	Cardiac muscle contraction	139
Rap1 signaling pathway	Calcium signaling pathway	138
Prostate cancer	Chemical carcinogenesis	135
cAMP signaling pathway	Calcium signaling pathway	133
Calcium signaling pathway	Cushing syndrome	132
Calcium signaling pathway	Long-term depression	132
Arachidonic acid metabolism	Serotonergic synapse	132
MAPK signaling pathway	Chemokine signaling pathway	130
Vascular smooth muscle contraction	Renin-angiotensin system	130
Calcium signaling pathway	Estrogen signaling pathway	130
Ras signaling pathway	Endocytosis	129
Toll-like receptor signaling pathway	Apoptosis	127
Metabolic pathways	Glutathione metabolism	124
JAK-STAT signaling pathway	Apoptosis	123
Calcium signaling pathway	NF-kappa B signaling pathway	122
Gastric acid secretion	Protein digestion and absorption	122
Calcium signaling pathway	Inflammatory mediator regulation of TRP channels	121
Dopaminergic synapse	Amphetamine addiction	121
MAPK signaling pathway	Cholinergic synapse	118
Calcium signaling pathway	Phosphatidylinositol signaling system	117
Pertussis	Complement and coagulation cascades	116
Calcium signaling pathway	Platelet activation	115
Wnt signaling pathway	Hippo signaling pathway	114
Apoptosis	Measles	114
Serotonergic synapse	Synaptic vesicle cycle	114
Calcium signaling pathway	HIF-1 signaling pathway	113
Calcium signaling pathway	Adrenergic signaling in cardiomyocytes	113
Calcium signaling pathway	Osteoclast differentiation	111
MAPK signaling pathway	Melanogenesis	110
Epstein-Barr virus infection	Apoptosis	109
MAPK signaling pathway	Sphingolipid signaling pathway	108
cGMP-PKG signaling pathway	Apoptosis	106
Apoptosis	Amoebiasis	106
Insulin resistance	Other types of O-glycan biosynthesis	106
PI3K-Akt signaling pathway	Insulin resistance	103
MAPK signaling pathway	Th1 and Th2 cell differentiation	103
Pathways in cancer	PPAR signaling pathway	102
MAPK signaling pathway	Human cytomegalovirus infection	101
MAPK signaling pathway	Influenza A	100
MAPK signaling pathway	Gap junction	99
Human immunodeficiency virus 1 infection	Apoptosis	99
Metabolic pathways	Valine, leucine and isoleucine degradation	98
Calcium signaling pathway	AGE-RAGE signaling pathway in diabetic complications	97
Insulin signaling pathway	Longevity regulating pathway - multiple species	96
MAPK signaling pathway	Alcoholism	95
Phagosome	Leishmaniasis	95
Metabolic pathways	Ether lipid metabolism	93
Proteoglycans in cancer	Apoptosis	93
PPAR signaling pathway	Peroxisome	93
T cell receptor signaling pathway	Systemic lupus erythematosus	89
Calcium signaling pathway	Glioma	88
MAPK signaling pathway	Tuberculosis	87
Metabolic pathways	Steroid biosynthesis	85
Calcium signaling pathway	VEGF signaling pathway	84
MAPK signaling pathway	Apelin signaling pathway	82
MAPK signaling pathway	Pertussis	81
Apoptosis	Malaria	81
MAPK signaling pathway	Colorectal cancer	80
Pathways in cancer	cAMP signaling pathway	79
MAPK signaling pathway	T cell receptor signaling pathway	78
Calcium signaling pathway	Cortisol synthesis and secretion	78
Apoptosis	p53 signaling pathway	78
Pathways in cancer	JAK-STAT signaling pathway	77
MAPK signaling pathway	Neurotrophin signaling pathway	77
MAPK signaling pathway	Insulin signaling pathway	77
MAPK signaling pathway	Prostate cancer	76
Glycolysis / Gluconeogenesis	Thyroid hormone signaling pathway	76
MAPK signaling pathway	Ras signaling pathway	75
MAPK signaling pathway	Hepatitis C	75
Apoptosis	RIG-I-like receptor signaling pathway	75
cGMP-PKG signaling pathway	Regulation of lipolysis in adipocytes	73
MAPK signaling pathway	Th17 cell differentiation	71
MAPK signaling pathway	Endometrial cancer	70
Dopaminergic synapse	Alcoholism	70
MAPK signaling pathway	Leishmaniasis	68
MAPK signaling pathway	Breast cancer	67
MAPK signaling pathway	Choline metabolism in cancer	67
Prostate cancer	Transcriptional misregulation in cancer	67
MAPK signaling pathway	Thyroid hormone signaling pathway	64
MAPK signaling pathway	IL-17 signaling pathway	64
MAPK signaling pathway	Epithelial cell signaling in Helicobacter pylori infection	63
Pathways in cancer	Hedgehog signaling pathway	62
MAPK signaling pathway	Amyotrophic lateral sclerosis (ALS)	61
Human T-cell leukemia virus 1 infection	Apoptosis	61
Calcium signaling pathway	Phospholipase D signaling pathway	61
Calcium signaling pathway	ErbB signaling pathway	61
Calcium signaling pathway	Insulin secretion	61
Apoptosis	Type II diabetes mellitus	61
MAPK signaling pathway	Fc epsilon RI signaling pathway	60
Thermogenesis	cGMP-PKG signaling pathway	60
cGMP-PKG signaling pathway	Phototransduction	60
Apoptosis	EGFR tyrosine kinase inhibitor resistance	60
MAPK signaling pathway	Viral carcinogenesis	58
MAPK signaling pathway	Osteoclast differentiation	58
MAPK signaling pathway	Bladder cancer	58
Calcium signaling pathway	Relaxin signaling pathway	58
MAPK signaling pathway	Long-term potentiation	57
Metabolic pathways	Tyrosine metabolism	57
cAMP signaling pathway	Olfactory transduction	56
Fat digestion and absorption	Cholesterol metabolism	56
MAPK signaling pathway	Gastric cancer	55
Glutathione metabolism	Thyroid hormone synthesis	55
MAPK signaling pathway	GnRH signaling pathway	54
Apoptosis	Chagas disease (American trypanosomiasis)	54
GnRH signaling pathway	Ovarian steroidogenesis	54
PI3K-Akt signaling pathway	Pathways in cancer	53
MAPK signaling pathway	Signaling pathways regulating pluripotency of stem cells	53
MAPK signaling pathway	Salmonella infection	53
Calcium signaling pathway	Natural killer cell mediated cytotoxicity	53
Dopaminergic synapse	Tyrosine metabolism	53
Insulin signaling pathway	Fatty acid biosynthesis	52
Pathways in cancer	mTOR signaling pathway	51
Viral carcinogenesis	Lysosome	51
Calcium signaling pathway	Non-small cell lung cancer	51
Pathways in cancer	Wnt signaling pathway	50
Calcium signaling pathway	Hepatocellular carcinoma	50
MAPK signaling pathway	Rap1 signaling pathway	49
MAPK signaling pathway	Fluid shear stress and atherosclerosis	49
MAPK signaling pathway	Toxoplasmosis	49
Apoptosis	Allograft rejection	49
PI3K-Akt signaling pathway	Longevity regulating pathway - multiple species	48
Apoptosis	NF-kappa B signaling pathway	48
Apoptosis	African trypanosomiasis	48
T cell receptor signaling pathway	Asthma	48
Pathways in cancer	p53 signaling pathway	47
MAPK signaling pathway	Thermogenesis	47
Apoptosis	Pancreatic cancer	47
Oxytocin signaling pathway	Arachidonic acid metabolism	47
MAPK signaling pathway	Progesterone-mediated oocyte maturation	46
MAPK signaling pathway	Renal cell carcinoma	46
Calcium signaling pathway	B cell receptor signaling pathway	46
MAPK signaling pathway	Shigellosis	45
Metabolic pathways	Inositol phosphate metabolism	45
MAPK signaling pathway	Inflammatory mediator regulation of TRP channels	44
MAPK signaling pathway	AGE-RAGE signaling pathway in diabetic complications	44
Apoptosis	FoxO signaling pathway	44
PI3K-Akt signaling pathway	cAMP signaling pathway	43
MAPK signaling pathway	Estrogen signaling pathway	43
MAPK signaling pathway	Acute myeloid leukemia	43
MAPK signaling pathway	Prolactin signaling pathway	43
AMPK signaling pathway	Insulin signaling pathway	43
PI3K-Akt signaling pathway	Apoptosis	42
MAPK signaling pathway	Central carbon metabolism in cancer	42
Toll-like receptor signaling pathway	Phagosome	42
Toxoplasmosis	Endocytosis	41
Circadian entrainment	Circadian rhythm	41
MAPK signaling pathway	Wnt signaling pathway	40
Calcium signaling pathway	Fc gamma R-mediated phagocytosis	40
MAPK signaling pathway	Hepatitis B	39
Metabolic pathways	Primary bile acid biosynthesis	39
MAPK signaling pathway	Melanoma	38
MAPK signaling pathway	VEGF signaling pathway	38
Aldosterone synthesis and secretion	Aldosterone-regulated sodium reabsorption	38
Insulin signaling pathway	Ovarian steroidogenesis	37
Tuberculosis	Antigen processing and presentation	37
MAPK signaling pathway	Relaxin signaling pathway	36
MAPK signaling pathway	Adipocytokine signaling pathway	36
Dopaminergic synapse	Prolactin signaling pathway	36
Platelet activation	Complement and coagulation cascades	36
MAPK signaling pathway	Glioma	35
MAPK signaling pathway	Phosphatidylinositol signaling system	35
MAPK signaling pathway	Thyroid cancer	35
MAPK signaling pathway	Focal adhesion	34
Wnt signaling pathway	Basal cell carcinoma	34
Parathyroid hormone synthesis, secretion and action	Endocrine and other factor-regulated calcium reabsorption	34
Primary bile acid biosynthesis	Cholesterol metabolism	34
PI3K-Akt signaling pathway	cGMP-PKG signaling pathway	33
MAPK signaling pathway	JAK-STAT signaling pathway	33
MAPK signaling pathway	Adherens junction	33
Estrogen signaling pathway	Ovarian steroidogenesis	33
MAPK signaling pathway	mTOR signaling pathway	31
MAPK signaling pathway	HIF-1 signaling pathway	31
Cardiac muscle contraction	Hypertrophic cardiomyopathy (HCM)	31
T cell receptor signaling pathway	Intestinal immune network for IgA production	31
T cell receptor signaling pathway	Primary immunodeficiency	31
MAPK signaling pathway	cGMP-PKG signaling pathway	30
MAPK signaling pathway	Phospholipase D signaling pathway	30
cAMP signaling pathway	Fatty acid degradation	30
Calcium signaling pathway	Taste transduction	30
PI3K-Akt signaling pathway	AMPK signaling pathway	29
Pathways in cancer	Focal adhesion	29
Human papillomavirus infection	Wnt signaling pathway	29
MAPK signaling pathway	Human immunodeficiency virus 1 infection	29
Metabolic pathways	Glycerophospholipid metabolism	29
Apoptosis	Endocrine resistance	29
Glioma	MicroRNAs in cancer	29
p53 signaling pathway	Transcriptional misregulation in cancer	29
PI3K-Akt signaling pathway	Non-alcoholic fatty liver disease (NAFLD)	28
Apoptosis	TGF-beta signaling pathway	28
Influenza A	RNA transport	27
Apoptosis	Graft-versus-host disease	27
T cell receptor signaling pathway	Cell adhesion molecules (CAMs)	27
MAPK signaling pathway	Epstein-Barr virus infection	26
MAPK signaling pathway	p53 signaling pathway	26
Metabolic pathways	Lysine degradation	26
cAMP signaling pathway	GnRH signaling pathway	26
Apoptosis	Natural killer cell mediated cytotoxicity	26
Apoptosis	Autoimmune thyroid disease	26
Colorectal cancer	Mismatch repair	26
MAPK signaling pathway	ErbB signaling pathway	25
MAPK signaling pathway	B cell receptor signaling pathway	25
Oxidative phosphorylation	Parkinson disease	25
Metabolic pathways	Phenylalanine metabolism	25
MAPK signaling pathway	Regulation of actin cytoskeleton	24
Oxidative phosphorylation	Non-alcoholic fatty liver disease (NAFLD)	24
Metabolic pathways	Glycerolipid metabolism	24
Vascular smooth muscle contraction	Arachidonic acid metabolism	24
Apoptosis	Chronic myeloid leukemia	24
MAPK signaling pathway	Toll-like receptor signaling pathway	23
MAPK signaling pathway	Proteoglycans in cancer	23
MAPK signaling pathway	EGFR tyrosine kinase inhibitor resistance	23
MAPK signaling pathway	Non-small cell lung cancer	23
Focal adhesion	Bacterial invasion of epithelial cells	23
Wnt signaling pathway	Melanogenesis	23
Wnt signaling pathway	Endometrial cancer	23
Pathways in cancer	Adherens junction	22
MAPK signaling pathway	Human T-cell leukemia virus 1 infection	22
Oxidative phosphorylation	Huntington disease	22
Focal adhesion	Wnt signaling pathway	22
Wnt signaling pathway	Breast cancer	22
cAMP signaling pathway	Pancreatic secretion	22
Salivary secretion	Tight junction	22
MAPK signaling pathway	Hepatocellular carcinoma	21
Metabolic pathways	Fatty acid biosynthesis	21
Parkinson disease	Dopaminergic synapse	21
Glycerolipid metabolism	Fat digestion and absorption	21
Glucagon signaling pathway	Fatty acid biosynthesis	21
NF-kappa B signaling pathway	Antifolate resistance	21
Complement and coagulation cascades	Prion diseases	21
Steroid biosynthesis	Cholesterol metabolism	21
MAPK signaling pathway	FoxO signaling pathway	20
MAPK signaling pathway	RIG-I-like receptor signaling pathway	20
Metabolic pathways	Purine metabolism	20
Hepatitis C	Cell adhesion molecules (CAMs)	20
Apoptosis	Type I diabetes mellitus	20
Inflammatory bowel disease (IBD)	T cell receptor signaling pathway	20
T cell receptor signaling pathway	Rheumatoid arthritis	20
Salivary secretion	Carbohydrate digestion and absorption	20
Glucagon signaling pathway	Citrate cycle (TCA cycle)	20
PI3K-Akt signaling pathway	Platelet activation	19
Pathways in cancer	TGF-beta signaling pathway	19
Metabolic pathways	Metabolism of xenobiotics by cytochrome P450	19
Cytokine-cytokine receptor interaction	Axon guidance	19
Glutamatergic synapse	Dopaminergic synapse	19
Insulin signaling pathway	Insulin resistance	19
PI3K-Akt signaling pathway	MAPK signaling pathway	18
Human papillomavirus infection	Notch signaling pathway	18
Metabolic pathways	Glycolysis / Gluconeogenesis	18
Thermogenesis	cAMP signaling pathway	18
MAPK signaling pathway	Natural killer cell mediated cytotoxicity	17
Hepatitis C	TNF signaling pathway	17
Chemokine signaling pathway	Leukocyte transendothelial migration	17
Arachidonic acid metabolism	Platelet activation	17
MAPK signaling pathway	Pancreatic cancer	16
Metabolic pathways	Fatty acid degradation	16
Parkinson disease	Prion diseases	16
Wnt signaling pathway	Gastric cancer	16
Kaposi sarcoma-associated herpesvirus infection	TNF signaling pathway	16
Non-alcoholic fatty liver disease (NAFLD)	TNF signaling pathway	16
cAMP signaling pathway	Regulation of lipolysis in adipocytes	16
TNF signaling pathway	Necroptosis	16
RNA transport	Ribosome biogenesis in eukaryotes	16
PI3K-Akt signaling pathway	Glycolysis / Gluconeogenesis	15
Pathways in cancer	Estrogen signaling pathway	15
Wnt signaling pathway	Arrhythmogenic right ventricular cardiomyopathy (ARVC)	15
Arachidonic acid metabolism	Toxoplasmosis	15
GnRH signaling pathway	Neuroactive ligand-receptor interaction	15
MAPK signaling pathway	TGF-beta signaling pathway	14
Human cytomegalovirus infection	TNF signaling pathway	14
Wnt signaling pathway	Signaling pathways regulating pluripotency of stem cells	14
Wnt signaling pathway	Adherens junction	14
Apoptosis	Cell cycle	14
Apoptosis	Pathogenic Escherichia coli infection	14
Arachidonic acid metabolism	Leishmaniasis	14
T cell receptor signaling pathway	Antigen processing and presentation	14
Hypertrophic cardiomyopathy (HCM)	TGF-beta signaling pathway	14
NF-kappa B signaling pathway	Cytosolic DNA-sensing pathway	14
Pathways in cancer	VEGF signaling pathway	13
MAPK signaling pathway	Chronic myeloid leukemia	13
Oxidative phosphorylation	Retrograde endocannabinoid signaling	13
Metabolic pathways	Retinol metabolism	13
Cytokine-cytokine receptor interaction	Toll-like receptor signaling pathway	13
Huntington disease	Basal transcription factors	13
Non-alcoholic fatty liver disease (NAFLD)	Adipocytokine signaling pathway	13
cAMP signaling pathway	Hedgehog signaling pathway	13
Glutamatergic synapse	Amyotrophic lateral sclerosis (ALS)	13
Insulin signaling pathway	Starch and sucrose metabolism	13
Herpes simplex infection	Circadian rhythm	13
Chagas disease (American trypanosomiasis)	Arginine and proline metabolism	13
Dilated cardiomyopathy (DCM)	Viral myocarditis	13
Thyroid hormone signaling pathway	Thyroid hormone synthesis	13
Metabolic pathways	Porphyrin and chlorophyll metabolism	12
Metabolic pathways	Pyruvate metabolism	12
Metabolic pathways	Galactose metabolism	12
Metabolic pathways	beta-Alanine metabolism	12
Metabolic pathways	Glycosphingolipid biosynthesis - lacto and neolacto series	12
Metabolic pathways	Folate biosynthesis	12
Metabolic pathways	Glycosylphosphatidylinositol (GPI)-anchor biosynthesis	12
Metabolic pathways	Glycosaminoglycan degradation	12
Metabolic pathways	Thiamine metabolism	12
Metabolic pathways	Ubiquinone and other terpenoid-quinone biosynthesis	12
Cytokine-cytokine receptor interaction	Prostate cancer	12
Regulation of actin cytoskeleton	Neurotrophin signaling pathway	12
cAMP signaling pathway	Cushing syndrome	12
Glycolysis / Gluconeogenesis	Insulin signaling pathway	12
cGMP-PKG signaling pathway	Renin secretion	12
Influenza A	Terpenoid backbone biosynthesis	12
Morphine addiction	Dopaminergic synapse	12
Oxytocin signaling pathway	Cell cycle	12
Neurotrophin signaling pathway	Long-term potentiation	12
Aldosterone synthesis and secretion	Steroid hormone biosynthesis	12
Tryptophan metabolism	Serotonergic synapse	12
Notch signaling pathway	Prion diseases	12
Protein processing in endoplasmic reticulum	Protein export	12
Pathways in cancer	HIF-1 signaling pathway	11
MAPK signaling pathway	Endocrine resistance	11
Oxidative phosphorylation	Vibrio cholerae infection	11
Metabolic pathways	Drug metabolism - other enzymes	11
Metabolic pathways	N-Glycan biosynthesis	11
Metabolic pathways	Drug metabolism - cytochrome P450	11
Metabolic pathways	Linoleic acid metabolism	11
Metabolic pathways	alpha-Linolenic acid metabolism	11
Metabolic pathways	Biosynthesis of unsaturated fatty acids	11
Metabolic pathways	Phosphonate and phosphinate metabolism	11
Metabolic pathways	Valine, leucine and isoleucine biosynthesis	11
Rap1 signaling pathway	cAMP signaling pathway	11
Wnt signaling pathway	Thyroid cancer	11
cAMP signaling pathway	Cardiac muscle contraction	11
cAMP signaling pathway	Renin secretion	11
Epstein-Barr virus infection	Proteasome	11
Breast cancer	Homologous recombination	11
Arachidonic acid metabolism	VEGF signaling pathway	11
Herpes simplex infection	Spliceosome	11
Renal cell carcinoma	Citrate cycle (TCA cycle)	11
B cell receptor signaling pathway	Complement and coagulation cascades	11
Pancreatic secretion	Protein digestion and absorption	11
Endocytosis	Prion diseases	11
Fanconi anemia pathway	Mismatch repair	11
PI3K-Akt signaling pathway	Chemokine signaling pathway	10
PI3K-Akt signaling pathway	Thyroid hormone signaling pathway	10
Metabolic pathways	Amino sugar and nucleotide sugar metabolism	10
Metabolic pathways	Glycine, serine and threonine metabolism	10
Metabolic pathways	Mucin type O-glycan biosynthesis	10
Metabolic pathways	Glyoxylate and dicarboxylate metabolism	10
Metabolic pathways	Pentose phosphate pathway	10
Metabolic pathways	Glycosphingolipid biosynthesis - ganglio series	10
Metabolic pathways	Glycosphingolipid biosynthesis - globo and isoglobo series	10
Metabolic pathways	Taurine and hypotaurine metabolism	10
Metabolic pathways	Glycosaminoglycan biosynthesis - keratan sulfate	10
Metabolic pathways	Neomycin, kanamycin and gentamicin biosynthesis	10
Metabolic pathways	Phenylalanine, tyrosine and tryptophan biosynthesis	10
Metabolic pathways	D-Glutamine and D-glutamate metabolism	10
Hepatitis C	Endocytosis	10
Human immunodeficiency virus 1 infection	TNF signaling pathway	10
Metabolism of xenobiotics by cytochrome P450	Chemical carcinogenesis	10
Glutamatergic synapse	Long-term potentiation	10
Glutamatergic synapse	Nicotine addiction	10
Insulin signaling pathway	Maturity onset diabetes of the young	10
TNF signaling pathway	NF-kappa B signaling pathway	10
Fatty acid degradation	Peroxisome	10
Ribosome biogenesis in eukaryotes	Ribosome	10
PI3K-Akt signaling pathway	T cell receptor signaling pathway	9
Metabolic pathways	Cysteine and methionine metabolism	9
Metabolic pathways	Sphingolipid metabolism	9
Metabolic pathways	Starch and sucrose metabolism	9
Metabolic pathways	Ascorbate and aldarate metabolism	9
Metabolic pathways	Mannose type O-glycan biosynthesis	9
Metabolic pathways	Arginine biosynthesis	9
Metabolic pathways	One carbon pool by folate	9
Metabolic pathways	Glycosaminoglycan biosynthesis - heparan sulfate / heparin	9
Metabolic pathways	Synthesis and degradation of ketone bodies	9
Metabolic pathways	Riboflavin metabolism	9
Metabolic pathways	Nitrogen metabolism	9
Kaposi sarcoma-associated herpesvirus infection	p53 signaling pathway	9
Toll-like receptor signaling pathway	NOD-like receptor signaling pathway	9
cAMP signaling pathway	Endocrine resistance	9
cGMP-PKG signaling pathway	Vascular smooth muscle contraction	9
Influenza A	NOD-like receptor signaling pathway	9
Dopaminergic synapse	Synaptic vesicle cycle	9
Insulin signaling pathway	Autophagy - animal	9
Insulin signaling pathway	Phosphatidylinositol signaling system	9
Arachidonic acid metabolism	Regulation of lipolysis in adipocytes	9
Melanogenesis	Tyrosine metabolism	9
Sphingolipid signaling pathway	Sphingolipid metabolism	9
Pancreatic secretion	Vitamin digestion and absorption	9
PI3K-Akt signaling pathway	Rap1 signaling pathway	8
PI3K-Akt signaling pathway	Endometrial cancer	8
Pathways in cancer	ECM-receptor interaction	8
Ras signaling pathway	Long-term potentiation	8
Metabolic pathways	Alanine, aspartate and glutamate metabolism	8
Metabolic pathways	Nicotinate and nicotinamide metabolism	8
Metabolic pathways	Citrate cycle (TCA cycle)	8
Metabolic pathways	Pantothenate and CoA biosynthesis	8
Metabolic pathways	Selenocompound metabolism	8
Metabolic pathways	Sulfur metabolism	8
Metabolic pathways	Caffeine metabolism	8
Metabolic pathways	D-Arginine and D-ornithine metabolism	8
Cytokine-cytokine receptor interaction	NF-kappa B signaling pathway	8
Huntington disease	p53 signaling pathway	8
Non-alcoholic fatty liver disease (NAFLD)	Protein processing in endoplasmic reticulum	8
cAMP signaling pathway	Glucagon signaling pathway	8
Prostate cancer	Steroid hormone biosynthesis	8
Phospholipase D signaling pathway	Glycerolipid metabolism	8
Hippo signaling pathway	Hippo signaling pathway - multiple species	8
T cell receptor signaling pathway	Staphylococcus aureus infection	8
Thyroid hormone signaling pathway	Notch signaling pathway	8
PI3K-Akt signaling pathway	Toll-like receptor signaling pathway	7
PI3K-Akt signaling pathway	TNF signaling pathway	7
PI3K-Akt signaling pathway	Adrenergic signaling in cardiomyocytes	7
Human papillomavirus infection	Focal adhesion	7
Metabolic pathways	Steroid hormone biosynthesis	7
Metabolic pathways	Pentose and glucuronate interconversions	7
Metabolic pathways	Fatty acid elongation	7
Metabolic pathways	Histidine metabolism	7
Metabolic pathways	Other glycan degradation	7
Focal adhesion	Rap1 signaling pathway	7
JAK-STAT signaling pathway	Toxoplasmosis	7
Cytokine-cytokine receptor interaction	Chemokine signaling pathway	7
Cytokine-cytokine receptor interaction	Systemic lupus erythematosus	7
Cytokine-cytokine receptor interaction	Asthma	7
Parkinson disease	Protein processing in endoplasmic reticulum	7
Huntington disease	RNA polymerase	7
Hepatitis B	p53 signaling pathway	7
mTOR signaling pathway	Insulin resistance	7
Kaposi sarcoma-associated herpesvirus infection	Toll-like receptor signaling pathway	7
Kaposi sarcoma-associated herpesvirus infection	NF-kappa B signaling pathway	7
Kaposi sarcoma-associated herpesvirus infection	Endocytosis	7
Human T-cell leukemia virus 1 infection	T cell receptor signaling pathway	7
Toll-like receptor signaling pathway	Influenza A	7
Toll-like receptor signaling pathway	Rheumatoid arthritis	7
cAMP signaling pathway	Long-term potentiation	7
Glycolysis / Gluconeogenesis	Proximal tubule bicarbonate reclamation	7
Insulin signaling pathway	Regulation of lipolysis in adipocytes	7
Cardiac muscle contraction	Dilated cardiomyopathy (DCM)	7
T cell receptor signaling pathway	Viral myocarditis	7
Th1 and Th2 cell differentiation	Notch signaling pathway	7
Gap junction	Phosphatidylinositol signaling system	7
Gap junction	Arrhythmogenic right ventricular cardiomyopathy (ARVC)	7
Carbohydrate digestion and absorption	Mineral absorption	7
PI3K-Akt signaling pathway	Ras signaling pathway	6
PI3K-Akt signaling pathway	Viral carcinogenesis	6
PI3K-Akt signaling pathway	Kaposi sarcoma-associated herpesvirus infection	6
PI3K-Akt signaling pathway	Estrogen signaling pathway	6
PI3K-Akt signaling pathway	Sphingolipid signaling pathway	6
PI3K-Akt signaling pathway	Colorectal cancer	6
PI3K-Akt signaling pathway	AGE-RAGE signaling pathway in diabetic complications	6
PI3K-Akt signaling pathway	Prolactin signaling pathway	6
Ras signaling pathway	Rap1 signaling pathway	6
Metabolic pathways	Propanoate metabolism	6
Metabolic pathways	Fructose and mannose metabolism	6
Metabolic pathways	Vitamin B6 metabolism	6
Metabolic pathways	Biotin metabolism	6
Rap1 signaling pathway	T cell receptor signaling pathway	6
Cytokine-cytokine receptor interaction	IL-17 signaling pathway	6
Wnt signaling pathway	Kaposi sarcoma-associated herpesvirus infection	6
Wnt signaling pathway	Proteoglycans in cancer	6
Wnt signaling pathway	Colorectal cancer	6
Viral carcinogenesis	Kaposi sarcoma-associated herpesvirus infection	6
Viral carcinogenesis	Chemokine signaling pathway	6
Viral carcinogenesis	B cell receptor signaling pathway	6
Glycerophospholipid metabolism	Ether lipid metabolism	6
Toll-like receptor signaling pathway	Legionellosis	6
cAMP signaling pathway	Aldosterone synthesis and secretion	6
Purine metabolism	Olfactory transduction	6
cGMP-PKG signaling pathway	Aldosterone synthesis and secretion	6
Vascular smooth muscle contraction	Estrogen signaling pathway	6
Vascular smooth muscle contraction	Apelin signaling pathway	6
Prostate cancer	MicroRNAs in cancer	6
Influenza A	Viral myocarditis	6
Retrograde endocannabinoid signaling	Glutamatergic synapse	6
NOD-like receptor signaling pathway	Tuberculosis	6
AMPK signaling pathway	Starch and sucrose metabolism	6
Arachidonic acid metabolism	Inflammatory mediator regulation of TRP channels	6
Herpes simplex infection	Complement and coagulation cascades	6
T cell receptor signaling pathway	NF-kappa B signaling pathway	6
Endometrial cancer	p53 signaling pathway	6
Leishmaniasis	Complement and coagulation cascades	6
Citrate cycle (TCA cycle)	2-Oxocarboxylic acid metabolism	6
PI3K-Akt signaling pathway	Focal adhesion	5
PI3K-Akt signaling pathway	HIF-1 signaling pathway	5
PI3K-Akt signaling pathway	Small cell lung cancer	5
PI3K-Akt signaling pathway	Signaling pathways regulating pluripotency of stem cells	5
Pathways in cancer	Cell cycle	5
Human papillomavirus infection	Viral carcinogenesis	5
Ras signaling pathway	T cell receptor signaling pathway	5
Metabolic pathways	Pyrimidine metabolism	5
Metabolic pathways	Glycosaminoglycan biosynthesis - chondroitin sulfate / dermatan sulfate	5
Cytokine-cytokine receptor interaction	Natural killer cell mediated cytotoxicity	5
Cytokine-cytokine receptor interaction	Endocytosis	5
Human cytomegalovirus infection	Arachidonic acid metabolism	5
Huntington disease	Glutamatergic synapse	5
Wnt signaling pathway	Thyroid hormone signaling pathway	5
Viral carcinogenesis	Epstein-Barr virus infection	5
Kaposi sarcoma-associated herpesvirus infection	Complement and coagulation cascades	5
Human T-cell leukemia virus 1 infection	TNF signaling pathway	5
Toll-like receptor signaling pathway	Herpes simplex infection	5
cAMP signaling pathway	Parathyroid hormone synthesis, secretion and action	5
Epstein-Barr virus infection	B cell receptor signaling pathway	5
GABAergic synapse	Retrograde endocannabinoid signaling	5
HIF-1 signaling pathway	Thyroid hormone signaling pathway	5
Insulin signaling pathway	Longevity regulating pathway	5
Insulin signaling pathway	Glucagon signaling pathway	5
Measles	T cell receptor signaling pathway	5
NF-kappa B signaling pathway	B cell receptor signaling pathway	5
Phosphatidylinositol signaling system	Endocytosis	5
Bile secretion	Endocytosis	5
Endocytosis	Endocrine and other factor-regulated calcium reabsorption	5
Endocytosis	Synaptic vesicle cycle	5
Lysosome	Other glycan degradation	5
PI3K-Akt signaling pathway	Human cytomegalovirus infection	4
PI3K-Akt signaling pathway	NF-kappa B signaling pathway	4
Human papillomavirus infection	Toll-like receptor signaling pathway	4
Human papillomavirus infection	NF-kappa B signaling pathway	4
Human papillomavirus infection	p53 signaling pathway	4
MAPK signaling pathway	Cell cycle	4
Focal adhesion	Small cell lung cancer	4
Focal adhesion	Thyroid hormone signaling pathway	4
Rap1 signaling pathway	Platelet activation	4
Regulation of actin cytoskeleton	Axon guidance	4
Hepatitis C	Viral carcinogenesis	4
Hepatitis C	Toll-like receptor signaling pathway	4
Non-alcoholic fatty liver disease (NAFLD)	Hepatocellular carcinoma	4
Toll-like receptor signaling pathway	Human immunodeficiency virus 1 infection	4
Toll-like receptor signaling pathway	Inflammatory bowel disease (IBD)	4
Toll-like receptor signaling pathway	Pertussis	4
Purine metabolism	Peroxisome	4
Glycolysis / Gluconeogenesis	AMPK signaling pathway	4
Vascular smooth muscle contraction	Fluid shear stress and atherosclerosis	4
Epstein-Barr virus infection	p53 signaling pathway	4
Influenza A	Endocytosis	4
NOD-like receptor signaling pathway	Autophagy - animal	4
AMPK signaling pathway	Fatty acid biosynthesis	4
Arachidonic acid metabolism	Fc epsilon RI signaling pathway	4
Aldosterone synthesis and secretion	Renin-angiotensin system	4
Steroid hormone biosynthesis	Ovarian steroidogenesis	4
Autophagy - animal	Lysosome	4
Inflammatory mediator regulation of TRP channels	Complement and coagulation cascades	4
Platinum drug resistance	p53 signaling pathway	4
B cell receptor signaling pathway	Asthma	4
Thyroid hormone signaling pathway	p53 signaling pathway	4
Complement and coagulation cascades	Legionellosis	4
Thiamine metabolism	Sulfur relay system	4
PI3K-Akt signaling pathway	Osteoclast differentiation	3
PI3K-Akt signaling pathway	Longevity regulating pathway	3
PI3K-Akt signaling pathway	Apelin signaling pathway	3
PI3K-Akt signaling pathway	Choline metabolism in cancer	3
PI3K-Akt signaling pathway	p53 signaling pathway	3
Metabolic pathways	Butanoate metabolism	3
JAK-STAT signaling pathway	Hepatitis C	3
JAK-STAT signaling pathway	Epstein-Barr virus infection	3
JAK-STAT signaling pathway	Herpes simplex infection	3
Cytokine-cytokine receptor interaction	Inflammatory bowel disease (IBD)	3
Wnt signaling pathway	Parathyroid hormone synthesis, secretion and action	3
Wnt signaling pathway	p53 signaling pathway	3
Wnt signaling pathway	Ubiquitin mediated proteolysis	3
Hepatitis B	Toll-like receptor signaling pathway	3
Hepatitis B	NF-kappa B signaling pathway	3
Viral carcinogenesis	p53 signaling pathway	3
mTOR signaling pathway	Glycerolipid metabolism	3
Kaposi sarcoma-associated herpesvirus infection	Natural killer cell mediated cytotoxicity	3
Glycerophospholipid metabolism	Peroxisome	3
Non-alcoholic fatty liver disease (NAFLD)	Type II diabetes mellitus	3
Toll-like receptor signaling pathway	Chagas disease (American trypanosomiasis)	3
Toll-like receptor signaling pathway	Tuberculosis	3
Toll-like receptor signaling pathway	Th17 cell differentiation	3
Toll-like receptor signaling pathway	NF-kappa B signaling pathway	3
cAMP signaling pathway	Cortisol synthesis and secretion	3
Glycolysis / Gluconeogenesis	Central carbon metabolism in cancer	3
Epstein-Barr virus infection	NF-kappa B signaling pathway	3
NOD-like receptor signaling pathway	NF-kappa B signaling pathway	3
AMPK signaling pathway	Cell cycle	3
Neurotrophin signaling pathway	Ubiquitin mediated proteolysis	3
Insulin resistance	Fatty acid biosynthesis	3
Small cell lung cancer	p53 signaling pathway	3
Chagas disease (American trypanosomiasis)	TGF-beta signaling pathway	3
T cell receptor signaling pathway	Th1 and Th2 cell differentiation	3
T cell receptor signaling pathway	Autoimmune thyroid disease	3
T cell receptor signaling pathway	Allograft rejection	3
Renin secretion	Renin-angiotensin system	3
Autophagy - animal	Prion diseases	3
Cholinergic synapse	Synaptic vesicle cycle	3
B cell receptor signaling pathway	Primary immunodeficiency	3
Tight junction	Pancreatic secretion	3
Tight junction	Vasopressin-regulated water reabsorption	3
Complement and coagulation cascades	Malaria	3
Primary bile acid biosynthesis	Peroxisome	3
PI3K-Akt signaling pathway	Human papillomavirus infection	2
PI3K-Akt signaling pathway	JAK-STAT signaling pathway	2
PI3K-Akt signaling pathway	Hepatitis B	2
PI3K-Akt signaling pathway	Prostate cancer	2
PI3K-Akt signaling pathway	Proteoglycans in cancer	2
PI3K-Akt signaling pathway	Human immunodeficiency virus 1 infection	2
PI3K-Akt signaling pathway	Melanoma	2
PI3K-Akt signaling pathway	Insulin signaling pathway	2
PI3K-Akt signaling pathway	FoxO signaling pathway	2
PI3K-Akt signaling pathway	ErbB signaling pathway	2
PI3K-Akt signaling pathway	Fluid shear stress and atherosclerosis	2
PI3K-Akt signaling pathway	VEGF signaling pathway	2
PI3K-Akt signaling pathway	Acute myeloid leukemia	2
PI3K-Akt signaling pathway	B cell receptor signaling pathway	2
PI3K-Akt signaling pathway	Central carbon metabolism in cancer	2
Human papillomavirus infection	mTOR signaling pathway	2
Human papillomavirus infection	Antigen processing and presentation	2
Ras signaling pathway	Non-small cell lung cancer	2
Metabolic pathways	Terpenoid backbone biosynthesis	2
Metabolic pathways	Lipoic acid metabolism	2
Focal adhesion	VEGF signaling pathway	2
Focal adhesion	Amoebiasis	2
Focal adhesion	Phosphatidylinositol signaling system	2
JAK-STAT signaling pathway	Chemokine signaling pathway	2
JAK-STAT signaling pathway	FoxO signaling pathway	2
JAK-STAT signaling pathway	Leishmaniasis	2
Human cytomegalovirus infection	NF-kappa B signaling pathway	2
Regulation of actin cytoskeleton	Human immunodeficiency virus 1 infection	2
Regulation of actin cytoskeleton	T cell receptor signaling pathway	2
Regulation of actin cytoskeleton	Leukocyte transendothelial migration	2
Regulation of actin cytoskeleton	Bacterial invasion of epithelial cells	2
Regulation of actin cytoskeleton	Tight junction	2
Wnt signaling pathway	Cushing syndrome	2
Hepatitis C	Hepatitis B	2
Hepatitis C	RIG-I-like receptor signaling pathway	2
Hepatitis B	Viral carcinogenesis	2
Hepatitis B	RIG-I-like receptor signaling pathway	2
Viral carcinogenesis	Human T-cell leukemia virus 1 infection	2
Viral carcinogenesis	NF-kappa B signaling pathway	2
mTOR signaling pathway	Colorectal cancer	2
Glycerophospholipid metabolism	Choline metabolism in cancer	2
Non-alcoholic fatty liver disease (NAFLD)	PPAR signaling pathway	2
Human T-cell leukemia virus 1 infection	NF-kappa B signaling pathway	2
Toll-like receptor signaling pathway	Epstein-Barr virus infection	2
Purine metabolism	Antifolate resistance	2
Vascular smooth muscle contraction	Relaxin signaling pathway	2
Proteoglycans in cancer	TGF-beta signaling pathway	2
Chemical carcinogenesis	Small cell lung cancer	2
Estrogen signaling pathway	GABAergic synapse	2
EGFR tyrosine kinase inhibitor resistance	Glioma	2
Glutamatergic synapse	Synaptic vesicle cycle	2
Breast cancer	p53 signaling pathway	2
Insulin signaling pathway	FoxO signaling pathway	2
Insulin resistance	Amino sugar and nucleotide sugar metabolism	2
Arachidonic acid metabolism	Linoleic acid metabolism	2
Natural killer cell mediated cytotoxicity	Antigen processing and presentation	2
Herpes simplex infection	RIG-I-like receptor signaling pathway	2
Herpes simplex infection	Antigen processing and presentation	2
TNF signaling pathway	Ubiquitin mediated proteolysis	2
Measles	B cell receptor signaling pathway	2
Chagas disease (American trypanosomiasis)	Phosphatidylinositol signaling system	2
Steroid hormone biosynthesis	Aldosterone-regulated sodium reabsorption	2
Adrenergic signaling in cardiomyocytes	Cardiac muscle contraction	2
Th17 cell differentiation	T cell receptor signaling pathway	2
Th17 cell differentiation	TGF-beta signaling pathway	2
Cardiac muscle contraction	Viral myocarditis	2
ErbB signaling pathway	Platinum drug resistance	2
Apelin signaling pathway	Regulation of lipolysis in adipocytes	2
Colorectal cancer	p53 signaling pathway	2
Fluid shear stress and atherosclerosis	NF-kappa B signaling pathway	2
Fc gamma R-mediated phagocytosis	Leishmaniasis	2
AGE-RAGE signaling pathway in diabetic complications	Renin-angiotensin system	2
Glycine, serine and threonine metabolism	Central carbon metabolism in cancer	2
Endocrine resistance	Notch signaling pathway	2
Dilated cardiomyopathy (DCM)	TGF-beta signaling pathway	2
Hypertrophic cardiomyopathy (HCM)	Renin-angiotensin system	2
NF-kappa B signaling pathway	IL-17 signaling pathway	2
Endometrial cancer	Adherens junction	2
Renal cell carcinoma	Transcriptional misregulation in cancer	2
B cell receptor signaling pathway	Intestinal immune network for IgA production	2
Central carbon metabolism in cancer	Citrate cycle (TCA cycle)	2
Phagosome	Complement and coagulation cascades	2
Prolactin signaling pathway	Ovarian steroidogenesis	2
p53 signaling pathway	Amyotrophic lateral sclerosis (ALS)	2
Protein digestion and absorption	Mineral absorption	2
Complement and coagulation cascades	Systemic lupus erythematosus	2
Endocytosis	Vasopressin-regulated water reabsorption	2
Peroxisome	Terpenoid backbone biosynthesis	2
PI3K-Akt signaling pathway	Human T-cell leukemia virus 1 infection	1
PI3K-Akt signaling pathway	Gastric cancer	1
PI3K-Akt signaling pathway	Breast cancer	1
PI3K-Akt signaling pathway	Hepatocellular carcinoma	1
PI3K-Akt signaling pathway	Cell cycle	1
PI3K-Akt signaling pathway	Non-small cell lung cancer	1
Human papillomavirus infection	Adherens junction	1
Ras signaling pathway	Phospholipase D signaling pathway	1
Metabolic pathways	Arginine and proline metabolism	1
Metabolic pathways	Tryptophan metabolism	1
Focal adhesion	Regulation of actin cytoskeleton	1
Focal adhesion	Shigellosis	1
Rap1 signaling pathway	Regulation of actin cytoskeleton	1
JAK-STAT signaling pathway	Viral carcinogenesis	1
JAK-STAT signaling pathway	Influenza A	1
JAK-STAT signaling pathway	Natural killer cell mediated cytotoxicity	1
JAK-STAT signaling pathway	Measles	1
JAK-STAT signaling pathway	Osteoclast differentiation	1
JAK-STAT signaling pathway	Tuberculosis	1
JAK-STAT signaling pathway	RIG-I-like receptor signaling pathway	1
JAK-STAT signaling pathway	Signaling pathways regulating pluripotency of stem cells	1
JAK-STAT signaling pathway	Hypertrophic cardiomyopathy (HCM)	1
JAK-STAT signaling pathway	Prolactin signaling pathway	1
JAK-STAT signaling pathway	Systemic lupus erythematosus	1
JAK-STAT signaling pathway	Asthma	1
Cytokine-cytokine receptor interaction	Adherens junction	1
Human cytomegalovirus infection	mTOR signaling pathway	1
Human cytomegalovirus infection	Cytosolic DNA-sensing pathway	1
Regulation of actin cytoskeleton	Chemokine signaling pathway	1
Regulation of actin cytoskeleton	Amoebiasis	1
Regulation of actin cytoskeleton	Thyroid hormone signaling pathway	1
Regulation of actin cytoskeleton	Adherens junction	1
Regulation of actin cytoskeleton	Salmonella infection	1
Wnt signaling pathway	Cell cycle	1
Wnt signaling pathway	TGF-beta signaling pathway	1
Hepatitis C	Hepatocellular carcinoma	1
Viral carcinogenesis	Basal transcription factors	1
mTOR signaling pathway	Human immunodeficiency virus 1 infection	1
mTOR signaling pathway	Insulin signaling pathway	1
mTOR signaling pathway	Longevity regulating pathway - multiple species	1
mTOR signaling pathway	Glioma	1
mTOR signaling pathway	Autophagy - animal	1
mTOR signaling pathway	Choline metabolism in cancer	1
mTOR signaling pathway	Central carbon metabolism in cancer	1
mTOR signaling pathway	Thyroid hormone signaling pathway	1
Human T-cell leukemia virus 1 infection	p53 signaling pathway	1
Toll-like receptor signaling pathway	Measles	1
Toll-like receptor signaling pathway	Toxoplasmosis	1
Toll-like receptor signaling pathway	Leishmaniasis	1
Toll-like receptor signaling pathway	Salmonella infection	1
Toll-like receptor signaling pathway	Malaria	1
Toll-like receptor signaling pathway	African trypanosomiasis	1
cAMP signaling pathway	Relaxin signaling pathway	1
cAMP signaling pathway	Phospholipase D signaling pathway	1
Prostate cancer	Cell cycle	1
Prostate cancer	p53 signaling pathway	1
Proteoglycans in cancer	Adherens junction	1
Oocyte meiosis	Progesterone-mediated oocyte maturation	1
Epstein-Barr virus infection	Cell cycle	1
Epstein-Barr virus infection	RIG-I-like receptor signaling pathway	1
Estrogen signaling pathway	Breast cancer	1
Influenza A	RIG-I-like receptor signaling pathway	1
Retrograde endocannabinoid signaling	Synaptic vesicle cycle	1
EGFR tyrosine kinase inhibitor resistance	ErbB signaling pathway	1
Glutamatergic synapse	Long-term depression	1
AMPK signaling pathway	Autophagy - animal	1
AMPK signaling pathway	Adipocytokine signaling pathway	1
Phospholipase D signaling pathway	Sphingolipid signaling pathway	1
Phospholipase D signaling pathway	Endocytosis	1
Gastric cancer	TGF-beta signaling pathway	1
Gastric cancer	Adherens junction	1
Breast cancer	Notch signaling pathway	1
HIF-1 signaling pathway	Renal cell carcinoma	1
HIF-1 signaling pathway	Citrate cycle (TCA cycle)	1
Hepatocellular carcinoma	p53 signaling pathway	1
Insulin signaling pathway	Adipocytokine signaling pathway	1
Insulin signaling pathway	Type II diabetes mellitus	1
Insulin resistance	Central carbon metabolism in cancer	1
Glycerolipid metabolism	Regulation of lipolysis in adipocytes	1
Small cell lung cancer	MicroRNAs in cancer	1
FoxO signaling pathway	Autophagy - animal	1
FoxO signaling pathway	TGF-beta signaling pathway	1
Platelet activation	Renal cell carcinoma	1
Hippo signaling pathway	Adherens junction	1
Cell cycle	Measles	1
Cell cycle	Basal cell carcinoma	1
Cell cycle	Acute myeloid leukemia	1
Cell cycle	Endometrial cancer	1
Cell cycle	Bacterial invasion of epithelial cells	1
Herpes simplex infection	Ubiquitin mediated proteolysis	1
Measles	p53 signaling pathway	1
Osteoclast differentiation	NF-kappa B signaling pathway	1
Longevity regulating pathway	Autophagy - animal	1
N-Glycan biosynthesis	Protein processing in endoplasmic reticulum	1
Cellular senescence	p53 signaling pathway	1
Cysteine and methionine metabolism	Sulfur relay system	1
Th17 cell differentiation	Inflammatory bowel disease (IBD)	1
Cardiac muscle contraction	Thyroid hormone signaling pathway	1
ErbB signaling pathway	Parathyroid hormone synthesis, secretion and action	1
ErbB signaling pathway	Bladder cancer	1
T cell receptor signaling pathway	Graft-versus-host disease	1
T cell receptor signaling pathway	Ubiquitin mediated proteolysis	1
T cell receptor signaling pathway	Type I diabetes mellitus	1
Basal cell carcinoma	p53 signaling pathway	1
Basal cell carcinoma	Hedgehog signaling pathway	1
Glioma	p53 signaling pathway	1
Glucagon signaling pathway	Necroptosis	1
Signaling pathways regulating pluripotency of stem cells	TGF-beta signaling pathway	1
VEGF signaling pathway	Pancreatic cancer	1
VEGF signaling pathway	Renal cell carcinoma	1
VEGF signaling pathway	Bladder cancer	1
AGE-RAGE signaling pathway in diabetic complications	TGF-beta signaling pathway	1
Porphyrin and chlorophyll metabolism	Mineral absorption	1
Fc epsilon RI signaling pathway	Phosphatidylinositol signaling system	1
Fc epsilon RI signaling pathway	Asthma	1
Cell adhesion molecules (CAMs)	Allograft rejection	1
Cell adhesion molecules (CAMs)	Systemic lupus erythematosus	1
Cell adhesion molecules (CAMs)	Asthma	1
Cell adhesion molecules (CAMs)	Malaria	1
Pancreatic cancer	TGF-beta signaling pathway	1
Acute myeloid leukemia	Transcriptional misregulation in cancer	1
Non-small cell lung cancer	p53 signaling pathway	1
Platinum drug resistance	Nucleotide excision repair	1
NF-kappa B signaling pathway	Ubiquitin mediated proteolysis	1
Amoebiasis	Endocytosis	1
Amoebiasis	Intestinal immune network for IgA production	1
B cell receptor signaling pathway	Autoimmune thyroid disease	1
B cell receptor signaling pathway	Allograft rejection	1
B cell receptor signaling pathway	Systemic lupus erythematosus	1
Alanine, aspartate and glutamate metabolism	Central carbon metabolism in cancer	1
Central carbon metabolism in cancer	Pentose phosphate pathway	1
Central carbon metabolism in cancer	D-Glutamine and D-glutamate metabolism	1
Tight junction	Thyroid hormone synthesis	1
Phagosome	Antigen processing and presentation	1
Phagosome	Endocytosis	1
Phagosome	Lysosome	1
Leishmaniasis	Ubiquitin mediated proteolysis	1
TGF-beta signaling pathway	Adherens junction	1
p53 signaling pathway	Bladder cancer	1
p53 signaling pathway	Thyroid cancer	1
Citrate cycle (TCA cycle)	Proximal tubule bicarbonate reclamation	1
Adherens junction	Thyroid cancer	1
Bile secretion	Primary bile acid biosynthesis	1
Complement and coagulation cascades	African trypanosomiasis	1
Arginine biosynthesis	2-Oxocarboxylic acid metabolism	1
Ubiquitin mediated proteolysis	Nucleotide excision repair	1
Basal transcription factors	Nucleotide excision repair	1
Fat digestion and absorption	Vitamin digestion and absorption	1
2-Oxocarboxylic acid metabolism	Valine, leucine and isoleucine biosynthesis	1
