## Supplementary Table 2 for "PathWalks: Identifying pathway communities using a disease-related map of integrated information"

Alzheimer disease	21996
Calcium signaling pathway	21778
Apoptosis	17159
MAPK signaling pathway	8567
Pathways in cancer	4569
Serotonergic synapse	4238
Metabolic pathways	3722
Oxidative phosphorylation	2987
Dopaminergic synapse	2223
Cytokine-cytokine receptor interaction	1960
Wnt signaling pathway	1900
Axon guidance	1733
Notch signaling pathway	1457
Cholesterol metabolism	1382
TNF signaling pathway	1370
Kaposi sarcoma-associated herpesvirus infection	1362
Bile secretion	1148
Oxytocin signaling pathway	1123
Human papillomavirus infection	1059
cAMP signaling pathway	1052
Thyroid hormone synthesis	1050
Cocaine addiction	1045
Non-alcoholic fatty liver disease (NAFLD)	1022
Influenza A	1005
Human cytomegalovirus infection	982
Salivary secretion	962
Parkinson disease	945
Circadian entrainment	945
Neurotrophin signaling pathway	931
Huntington disease	926
Insulin signaling pathway	925
Pancreatic secretion	904
Insulin resistance	895
Cholinergic synapse	882
Fat digestion and absorption	847
Protein processing in endoplasmic reticulum	844
Complement and coagulation cascades	839
Necroptosis	791
Chagas disease (American trypanosomiasis)	766
Autophagy - animal	760
Gap junction	750
Tuberculosis	746
cGMP-PKG signaling pathway	744
T cell receptor signaling pathway	719
Apelin signaling pathway	714
Colorectal cancer	701
Hepatitis C	697
NOD-like receptor signaling pathway	692
Prion diseases	677
PI3K-Akt signaling pathway	675
Amyotrophic lateral sclerosis (ALS)	672
Pertussis	661
Other types of O-glycan biosynthesis	647
C-type lectin receptor signaling pathway	633
Human immunodeficiency virus 1 infection	630
Vascular smooth muscle contraction	620
Prostate cancer	619
Herpes simplex infection	617
Ras signaling pathway	614
Toxoplasmosis	608
Epithelial cell signaling in Helicobacter pylori infection	588
Epstein-Barr virus infection	577
Apoptosis - multiple species	570
Thyroid hormone signaling pathway	562
Leishmaniasis	559
Fluid shear stress and atherosclerosis	558
IL-17 signaling pathway	553
Proteoglycans in cancer	551
Arachidonic acid metabolism	542
JAK-STAT signaling pathway	539
Viral carcinogenesis	538
Legionellosis	521
Gastric acid secretion	520
Cellular senescence	514
RNA degradation	500
Th1 and Th2 cell differentiation	481
GnRH signaling pathway	480
mRNA surveillance pathway	472
Renin secretion	461
Hepatitis B	455
Endocytosis	451
Long-term potentiation	447
Toll-like receptor signaling pathway	445
Glycerophospholipid metabolism	442
Retrograde endocannabinoid signaling	439
NF-kappa B signaling pathway	433
Glutamatergic synapse	432
Platinum drug resistance	429
Neuroactive ligand-receptor interaction	429
Rap1 signaling pathway	426
p53 signaling pathway	409
Small cell lung cancer	389
Acute myeloid leukemia	386
Estrogen signaling pathway	375
Viral myocarditis	370
Th17 cell differentiation	369
Glucagon signaling pathway	367
Aldosterone synthesis and secretion	360
Oocyte meiosis	347
MicroRNAs in cancer	344
Inflammatory mediator regulation of TRP channels	338
Phosphatidylinositol signaling system	338
Parathyroid hormone synthesis, secretion and action	338
Glutathione metabolism	334
Ferroptosis	325
Hematopoietic cell lineage	315
Osteoclast differentiation	312
HIF-1 signaling pathway	312
Nicotine addiction	309
Platelet activation	300
Chemokine signaling pathway	300
Phagosome	299
Alcoholism	295
Chemical carcinogenesis	291
VEGF signaling pathway	288
Mitophagy - animal	288
Cushing syndrome	286
Longevity regulating pathway - multiple species	286
AGE-RAGE signaling pathway in diabetic complications	286
Cardiac muscle contraction	283
Renin-angiotensin system	278
Synaptic vesicle cycle	268
Protein digestion and absorption	268
Long-term depression	266
Melanogenesis	266
Measles	250
Amphetamine addiction	242
Hippo signaling pathway	238
Adrenergic signaling in cardiomyocytes	236
Glioma	231
Sphingolipid signaling pathway	229
Peroxisome	228
Glycolysis / Gluconeogenesis	225
Thermogenesis	225
Amoebiasis	217
Ovarian steroidogenesis	208
PPAR signaling pathway	207
Regulation of lipolysis in adipocytes	205
Endometrial cancer	203
Focal adhesion	203
Ether lipid metabolism	202
Valine, leucine and isoleucine degradation	201
Systemic lupus erythematosus	197
Transcriptional misregulation in cancer	196
Natural killer cell mediated cytotoxicity	192
Human T-cell leukemia virus 1 infection	187
RIG-I-like receptor signaling pathway	186
Breast cancer	184
mTOR signaling pathway	180
Fatty acid biosynthesis	171
Malaria	170
ErbB signaling pathway	168
B cell receptor signaling pathway	167
Relaxin signaling pathway	164
Cortisol synthesis and secretion	162
Steroid biosynthesis	161
EGFR tyrosine kinase inhibitor resistance	158
AMPK signaling pathway	158
Prolactin signaling pathway	156
Phospholipase D signaling pathway	153
Hepatocellular carcinoma	150
Signaling pathways regulating pluripotency of stem cells	143
Choline metabolism in cancer	142
Hedgehog signaling pathway	139
Adherens junction	139
Non-small cell lung cancer	138
Gastric cancer	134
TGF-beta signaling pathway	134
Pancreatic cancer	129
Tyrosine metabolism	128
Fc epsilon RI signaling pathway	128
Insulin secretion	123
Type II diabetes mellitus	122
Phototransduction	120
FoxO signaling pathway	118
Bladder cancer	118
Olfactory transduction	118
Lysosome	114
Asthma	113
Salmonella infection	108
Antigen processing and presentation	106
Circadian rhythm	103
Allograft rejection	102
African trypanosomiasis	99
Renal cell carcinoma	97
Cell adhesion molecules (CAMs)	96
Hypertrophic cardiomyopathy (HCM)	93
Shigellosis	92
Progesterone-mediated oocyte maturation	92
Thyroid cancer	92
Regulation of actin cytoskeleton	91
Inositol phosphate metabolism	90
Adipocytokine signaling pathway	89
Central carbon metabolism in cancer	88
Endocrine resistance	84
Fc gamma R-mediated phagocytosis	82
Melanoma	80
Aldosterone-regulated sodium reabsorption	78
Chronic myeloid leukemia	73
Citrate cycle (TCA cycle)	72
Basal cell carcinoma	72
Cell cycle	71
Endocrine and other factor-regulated calcium reabsorption	70
Glycerolipid metabolism	69
Intestinal immune network for IgA production	66
Primary bile acid biosynthesis	63
Primary immunodeficiency	63
Fatty acid degradation	61
Taste transduction	60
Graft-versus-host disease	56
Autoimmune thyroid disease	56
RNA transport	54
Lysine degradation	54
Mismatch repair	52
Inflammatory bowel disease (IBD)	50
Rheumatoid arthritis	50
Bacterial invasion of epithelial cells	50
Phenylalanine metabolism	50
Tight junction	47
Steroid hormone biosynthesis	46
Arrhythmogenic right ventricular cardiomyopathy (ARVC)	46
Antifolate resistance	43
Type I diabetes mellitus	40
Carbohydrate digestion and absorption	39
Purine metabolism	37
Dilated cardiomyopathy (DCM)	36
Metabolism of xenobiotics by cytochrome P450	36
Starch and sucrose metabolism	36
Leukocyte transendothelial migration	35
Ribosome biogenesis in eukaryotes	32
Cytosolic DNA-sensing pathway	28
Arginine and proline metabolism	28
Pathogenic Escherichia coli infection	28
Basal transcription factors	26
Terpenoid backbone biosynthesis	26
Retinol metabolism	26
Ubiquinone and other terpenoid-quinone biosynthesis	24
Tryptophan metabolism	24
Folate biosynthesis	24
Glycosaminoglycan degradation	24
Protein export	24
Glycosylphosphatidylinositol (GPI)-anchor biosynthesis	24
beta-Alanine metabolism	24
Glycosphingolipid biosynthesis - lacto and neolacto series	24
Morphine addiction	24
Galactose metabolism	24
Pyruvate metabolism	24
Sphingolipid metabolism	24
Thiamine metabolism	23
Porphyrin and chlorophyll metabolism	23
alpha-Linolenic acid metabolism	22
Drug metabolism - cytochrome P450	22
N-Glycan biosynthesis	22
Proteasome	22
Homologous recombination	22
Drug metabolism - other enzymes	22
Linoleic acid metabolism	22
Fanconi anemia pathway	22
Phosphonate and phosphinate metabolism	22
Biosynthesis of unsaturated fatty acids	22
Vibrio cholerae infection	22
Spliceosome	22
Glycine, serine and threonine metabolism	22
Valine, leucine and isoleucine biosynthesis	21
Glycosphingolipid biosynthesis - ganglio series	20
D-Glutamine and D-glutamate metabolism	20
Mucin type O-glycan biosynthesis	20
Taurine and hypotaurine metabolism	20
Glycosaminoglycan biosynthesis - keratan sulfate	20
Glycosphingolipid biosynthesis - globo and isoglobo series	20
Pentose phosphate pathway	20
Amino sugar and nucleotide sugar metabolism	20
Maturity onset diabetes of the young	20
Phenylalanine, tyrosine and tryptophan biosynthesis	20
Glyoxylate and dicarboxylate metabolism	20
Ribosome	20
Neomycin, kanamycin and gentamicin biosynthesis	20
One carbon pool by folate	18
Synthesis and degradation of ketone bodies	18
Vitamin digestion and absorption	18
Glycosaminoglycan biosynthesis - heparan sulfate / heparin	18
Mannose type O-glycan biosynthesis	18
Ubiquitin mediated proteolysis	18
Ascorbate and aldarate metabolism	18
Nitrogen metabolism	18
Riboflavin metabolism	18
Cysteine and methionine metabolism	17
Arginine biosynthesis	17
Mineral absorption	16
Hippo signaling pathway - multiple species	16
D-Arginine and D-ornithine metabolism	16
Pantothenate and CoA biosynthesis	16
Selenocompound metabolism	16
Caffeine metabolism	16
Nicotinate and nicotinamide metabolism	16
ECM-receptor interaction	16
Staphylococcus aureus infection	16
Alanine, aspartate and glutamate metabolism	16
Sulfur metabolism	16
2-Oxocarboxylic acid metabolism	14
GABAergic synapse	14
Fatty acid elongation	14
RNA polymerase	14
Proximal tubule bicarbonate reclamation	14
Histidine metabolism	14
Pentose and glucuronate interconversions	14
Propanoate metabolism	12
Biotin metabolism	12
Longevity regulating pathway	12
Fructose and mannose metabolism	12
Vitamin B6 metabolism	12
Glycosaminoglycan biosynthesis - chondroitin sulfate / dermatan sulfate	10
Pyrimidine metabolism	10
Other glycan degradation	10
Sulfur relay system	8
Vasopressin-regulated water reabsorption	8
Butanoate metabolism	6
Nucleotide excision repair	6
Lipoic acid metabolism	4
