## Supplementary Table 3 for "PathWalks: Identifying pathway communities using a disease-related map of integrated information"

Pathways in cancer	Cytokine-cytokine receptor interaction	1430
Pathways in cancer	MAPK signaling pathway	1393
MAPK signaling pathway	Toll-like receptor signaling pathway	941
MAPK signaling pathway	Chemokine signaling pathway	722
MAPK signaling pathway	TNF signaling pathway	669
Cytokine-cytokine receptor interaction	Toll-like receptor signaling pathway	610
MAPK signaling pathway	TGF-beta signaling pathway	606
MAPK signaling pathway	Gap junction	599
MAPK signaling pathway	AGE-RAGE signaling pathway in diabetic complications	589
Cytokine-cytokine receptor interaction	Endocytosis	549
MAPK signaling pathway	Fluid shear stress and atherosclerosis	524
Cytokine-cytokine receptor interaction	Chemokine signaling pathway	506
Hippo signaling pathway	TGF-beta signaling pathway	469
MAPK signaling pathway	Human cytomegalovirus infection	464
MAPK signaling pathway	Apelin signaling pathway	453
MAPK signaling pathway	Gastric cancer	447
MAPK signaling pathway	FoxO signaling pathway	396
Gap junction	Arrhythmogenic right ventricular cardiomyopathy (ARVC)	393
Toll-like receptor signaling pathway	Chagas disease (American trypanosomiasis)	366
MAPK signaling pathway	Regulation of actin cytoskeleton	358
MAPK signaling pathway	Influenza A	356
Toll-like receptor signaling pathway	Malaria	353
MAPK signaling pathway	Relaxin signaling pathway	346
MAPK signaling pathway	Osteoclast differentiation	337
Pathways in cancer	TGF-beta signaling pathway	330
MAPK signaling pathway	Melanoma	324
Cytokine-cytokine receptor interaction	NF-kappa B signaling pathway	314
MAPK signaling pathway	Kaposi sarcoma-associated herpesvirus infection	306
PI3K-Akt signaling pathway	Glycolysis / Gluconeogenesis	301
Metabolic pathways	Glycolysis / Gluconeogenesis	299
MAPK signaling pathway	Ras signaling pathway	289
MAPK signaling pathway	Th17 cell differentiation	289
MAPK signaling pathway	Prostate cancer	284
MAPK signaling pathway	Hepatitis B	281
MAPK signaling pathway	Proteoglycans in cancer	270
MAPK signaling pathway	Epithelial cell signaling in Helicobacter pylori infection	257
Toll-like receptor signaling pathway	Rheumatoid arthritis	252
Osteoclast differentiation	Rheumatoid arthritis	251
MAPK signaling pathway	Pertussis	249
MAPK signaling pathway	IL-17 signaling pathway	248
MAPK signaling pathway	Salmonella infection	248
MAPK signaling pathway	Phospholipase D signaling pathway	245
MAPK signaling pathway	NOD-like receptor signaling pathway	240
MAPK signaling pathway	Rap1 signaling pathway	239
PI3K-Akt signaling pathway	Pathways in cancer	231
MAPK signaling pathway	Human T-cell leukemia virus 1 infection	231
MAPK signaling pathway	EGFR tyrosine kinase inhibitor resistance	228
MAPK signaling pathway	Hepatocellular carcinoma	228
Toll-like receptor signaling pathway	African trypanosomiasis	228
Chemokine signaling pathway	Leukocyte transendothelial migration	228
FoxO signaling pathway	Cellular senescence	227
Toll-like receptor signaling pathway	Legionellosis	222
MAPK signaling pathway	Signaling pathways regulating pluripotency of stem cells	219
Cytokine-cytokine receptor interaction	IL-17 signaling pathway	213
Toll-like receptor signaling pathway	Phagosome	211
Cytokine-cytokine receptor interaction	Adherens junction	208
MAPK signaling pathway	Calcium signaling pathway	205
MAPK signaling pathway	Breast cancer	205
Cytokine-cytokine receptor interaction	Inflammatory bowel disease (IBD)	200
Toll-like receptor signaling pathway	Herpes simplex infection	193
PI3K-Akt signaling pathway	MAPK signaling pathway	183
Hypertrophic cardiomyopathy (HCM)	TGF-beta signaling pathway	183
Hippo signaling pathway	Adherens junction	182
Pathways in cancer	cAMP signaling pathway	169
MAPK signaling pathway	Colorectal cancer	167
Cytokine-cytokine receptor interaction	Prostate cancer	166
Prostate cancer	Transcriptional misregulation in cancer	166
Prostate cancer	MicroRNAs in cancer	162
Influenza A	mRNA surveillance pathway	153
MAPK signaling pathway	Adherens junction	152
mRNA surveillance pathway	RNA degradation	150
PI3K-Akt signaling pathway	Non-alcoholic fatty liver disease (NAFLD)	149
Metabolic pathways	Purine metabolism	146
PI3K-Akt signaling pathway	Small cell lung cancer	145
Pathways in cancer	Calcium signaling pathway	145
MAPK signaling pathway	Bladder cancer	143
MAPK signaling pathway	Pancreatic cancer	140
Gap junction	Neuroactive ligand-receptor interaction	140
Pathways in cancer	Apoptosis	139
Vascular smooth muscle contraction	Calcium signaling pathway	139
Chagas disease (American trypanosomiasis)	TGF-beta signaling pathway	138
TGF-beta signaling pathway	Ovarian steroidogenesis	135
TNF signaling pathway	NF-kappa B signaling pathway	125
MAPK signaling pathway	Apoptosis	122
Cytokine-cytokine receptor interaction	Graft-versus-host disease	118
MAPK signaling pathway	Cell cycle	117
Cell adhesion molecules (CAMs)	Adherens junction	116
NF-kappa B signaling pathway	Cytosolic DNA-sensing pathway	116
MAPK signaling pathway	RIG-I-like receptor signaling pathway	115
TNF signaling pathway	Necroptosis	114
MAPK signaling pathway	Non-small cell lung cancer	113
Acute myeloid leukemia	Hematopoietic cell lineage	113
MAPK signaling pathway	Melanogenesis	109
MAPK signaling pathway	Th1 and Th2 cell differentiation	108
MAPK signaling pathway	Acute myeloid leukemia	107
Toll-like receptor signaling pathway	Measles	106
Toll-like receptor signaling pathway	Pertussis	106
MAPK signaling pathway	Chronic myeloid leukemia	105
Endocytosis	Prion diseases	100
PI3K-Akt signaling pathway	NF-kappa B signaling pathway	99
Apoptosis	Type I diabetes mellitus	98
MAPK signaling pathway	Glioma	95
Phagosome	Endocytosis	94
Pathways in cancer	Cell cycle	93
MAPK signaling pathway	Progesterone-mediated oocyte maturation	92
MAPK signaling pathway	HIF-1 signaling pathway	91
MAPK signaling pathway	Renal cell carcinoma	90
TGF-beta signaling pathway	Endocytosis	89
MAPK signaling pathway	Choline metabolism in cancer	87
Apoptosis	Malaria	87
Calcium signaling pathway	Renin secretion	86
Calcium signaling pathway	Cellular senescence	84
PI3K-Akt signaling pathway	Toll-like receptor signaling pathway	83
MAPK signaling pathway	Focal adhesion	83
TNF signaling pathway	Ubiquitin mediated proteolysis	82
MAPK signaling pathway	Shigellosis	81
PI3K-Akt signaling pathway	Chemokine signaling pathway	77
Amoebiasis	Endocytosis	77
Non-alcoholic fatty liver disease (NAFLD)	TNF signaling pathway	75
Th1 and Th2 cell differentiation	C-type lectin receptor signaling pathway	75
MAPK signaling pathway	Tuberculosis	74
Influenza A	Endocytosis	74
MAPK signaling pathway	JAK-STAT signaling pathway	73
Metabolic pathways	Arginine and proline metabolism	73
Toll-like receptor signaling pathway	Influenza A	73
Th17 cell differentiation	C-type lectin receptor signaling pathway	73
MAPK signaling pathway	Endocrine resistance	71
MAPK signaling pathway	Leishmaniasis	71
Chagas disease (American trypanosomiasis)	Arginine and proline metabolism	70
MAPK signaling pathway	Wnt signaling pathway	68
Pathways in cancer	Adherens junction	66
Regulation of actin cytoskeleton	Amoebiasis	66
MAPK signaling pathway	Natural killer cell mediated cytotoxicity	63
Apoptosis	Allograft rejection	63
AGE-RAGE signaling pathway in diabetic complications	TGF-beta signaling pathway	62
MAPK signaling pathway	Hepatitis C	60
MAPK signaling pathway	T cell receptor signaling pathway	59
Ras signaling pathway	Endocytosis	59
Pathways in cancer	PPAR signaling pathway	58
Toll-like receptor signaling pathway	NOD-like receptor signaling pathway	58
Bile secretion	Endocytosis	58
Pathways in cancer	HIF-1 signaling pathway	57
MAPK signaling pathway	Human immunodeficiency virus 1 infection	56
MAPK signaling pathway	Fc epsilon RI signaling pathway	55
PI3K-Akt signaling pathway	Insulin resistance	54
Pathways in cancer	Focal adhesion	54
Toll-like receptor signaling pathway	NF-kappa B signaling pathway	53
PI3K-Akt signaling pathway	Human papillomavirus infection	51
Dilated cardiomyopathy (DCM)	TGF-beta signaling pathway	50
NOD-like receptor signaling pathway	NF-kappa B signaling pathway	49
MAPK signaling pathway	Estrogen signaling pathway	48
MAPK signaling pathway	Adipocytokine signaling pathway	48
Regulation of actin cytoskeleton	Chemokine signaling pathway	48
Cytokine-cytokine receptor interaction	Natural killer cell mediated cytotoxicity	47
Hepatitis B	Toll-like receptor signaling pathway	47
cAMP signaling pathway	Renin secretion	46
PI3K-Akt signaling pathway	AGE-RAGE signaling pathway in diabetic complications	44
Apoptosis	TNF signaling pathway	44
PI3K-Akt signaling pathway	Ras signaling pathway	43
MAPK signaling pathway	Epstein-Barr virus infection	43
MAPK signaling pathway	Viral carcinogenesis	42
Toll-like receptor signaling pathway	Amoebiasis	42
Leukocyte transendothelial migration	Rheumatoid arthritis	42
Amoebiasis	Intestinal immune network for IgA production	42
Pathways in cancer	ECM-receptor interaction	41
Cytokine-cytokine receptor interaction	Asthma	41
Hepatitis B	NF-kappa B signaling pathway	41
MAPK signaling pathway	Neurotrophin signaling pathway	40
Toll-like receptor signaling pathway	Salmonella infection	40
Apoptosis	Autoimmune thyroid disease	40
Calcium signaling pathway	Salivary secretion	39
PI3K-Akt signaling pathway	TNF signaling pathway	38
FoxO signaling pathway	TGF-beta signaling pathway	38
Endocytosis	Antifolate resistance	37
PI3K-Akt signaling pathway	Gastric cancer	36
PI3K-Akt signaling pathway	Apelin signaling pathway	36
Cytokine-cytokine receptor interaction	Systemic lupus erythematosus	36
Human T-cell leukemia virus 1 infection	TGF-beta signaling pathway	36
Bile secretion	Cholesterol metabolism	36
Influenza A	NOD-like receptor signaling pathway	35
T cell receptor signaling pathway	Intestinal immune network for IgA production	35
PI3K-Akt signaling pathway	cAMP signaling pathway	34
PI3K-Akt signaling pathway	AMPK signaling pathway	34
Phospholipase D signaling pathway	Endocytosis	34
Pathways in cancer	Wnt signaling pathway	33
Human T-cell leukemia virus 1 infection	Antigen processing and presentation	33
Pathways in cancer	Estrogen signaling pathway	32
MAPK signaling pathway	Sphingolipid signaling pathway	32
JAK-STAT signaling pathway	Cytokine-cytokine receptor interaction	32
Cytokine-cytokine receptor interaction	Axon guidance	32
Pathways in cancer	JAK-STAT signaling pathway	31
Proteoglycans in cancer	TGF-beta signaling pathway	31
Calcium signaling pathway	Chagas disease (American trypanosomiasis)	31
Apoptosis	Herpes simplex infection	31
PI3K-Akt signaling pathway	Proteoglycans in cancer	30
MAPK signaling pathway	Toxoplasmosis	30
Toll-like receptor signaling pathway	Inflammatory bowel disease (IBD)	30
PI3K-Akt signaling pathway	FoxO signaling pathway	29
PI3K-Akt signaling pathway	Adrenergic signaling in cardiomyocytes	29
Human T-cell leukemia virus 1 infection	NF-kappa B signaling pathway	29
Calcium signaling pathway	Gap junction	29
Cell cycle	Platinum drug resistance	29
Colorectal cancer	TGF-beta signaling pathway	29
AGE-RAGE signaling pathway in diabetic complications	Renin-angiotensin system	29
Alzheimer disease	Calcium signaling pathway	28
Calcium signaling pathway	AGE-RAGE signaling pathway in diabetic complications	28
Apoptosis	Chagas disease (American trypanosomiasis)	28
Osteoclast differentiation	NF-kappa B signaling pathway	28
MAPK signaling pathway	Axon guidance	27
PI3K-Akt signaling pathway	Non-small cell lung cancer	26
Human cytomegalovirus infection	TNF signaling pathway	26
Influenza A	Terpenoid backbone biosynthesis	26
PI3K-Akt signaling pathway	Rap1 signaling pathway	25
PI3K-Akt signaling pathway	Melanoma	25
Pathways in cancer	VEGF signaling pathway	25
Metabolic pathways	Terpenoid backbone biosynthesis	25
Insulin resistance	TNF signaling pathway	24
PI3K-Akt signaling pathway	Signaling pathways regulating pluripotency of stem cells	23
PI3K-Akt signaling pathway	EGFR tyrosine kinase inhibitor resistance	22
PI3K-Akt signaling pathway	Osteoclast differentiation	22
PI3K-Akt signaling pathway	Colorectal cancer	22
MAPK signaling pathway	Inflammatory mediator regulation of TRP channels	22
MAPK signaling pathway	Amyotrophic lateral sclerosis (ALS)	22
Signaling pathways regulating pluripotency of stem cells	TGF-beta signaling pathway	22
Cell adhesion molecules (CAMs)	Complement and coagulation cascades	22
Pancreatic cancer	TGF-beta signaling pathway	22
PI3K-Akt signaling pathway	Fluid shear stress and atherosclerosis	21
PI3K-Akt signaling pathway	Relaxin signaling pathway	20
PI3K-Akt signaling pathway	Hepatocellular carcinoma	20
Th17 cell differentiation	Rheumatoid arthritis	20
VEGF signaling pathway	Rheumatoid arthritis	20
PI3K-Akt signaling pathway	Prostate cancer	19
PI3K-Akt signaling pathway	Breast cancer	19
Ras signaling pathway	Regulation of actin cytoskeleton	19
Focal adhesion	Amoebiasis	19
Regulation of actin cytoskeleton	Leukocyte transendothelial migration	19
Non-alcoholic fatty liver disease (NAFLD)	Type II diabetes mellitus	19
cAMP signaling pathway	Cushing syndrome	19
Cell adhesion molecules (CAMs)	Malaria	19
MAPK signaling pathway	mTOR signaling pathway	18
Ras signaling pathway	Rap1 signaling pathway	18
Regulation of actin cytoskeleton	Adherens junction	18
Toll-like receptor signaling pathway	Leishmaniasis	18
Epstein-Barr virus infection	Proteasome	18
NF-kappa B signaling pathway	Antifolate resistance	18
PI3K-Akt signaling pathway	Kaposi sarcoma-associated herpesvirus infection	17
cAMP signaling pathway	Cortisol synthesis and secretion	17
Purine metabolism	Antifolate resistance	17
Bile secretion	Fat digestion and absorption	17
Human cytomegalovirus infection	Regulation of actin cytoskeleton	16
Proteoglycans in cancer	Apoptosis	16
Calcium signaling pathway	Cortisol synthesis and secretion	16
Human cytomegalovirus infection	NF-kappa B signaling pathway	15
Viral carcinogenesis	Chemokine signaling pathway	15
Calcium signaling pathway	Dopaminergic synapse	15
Phospholipase D signaling pathway	Glycerolipid metabolism	15
PI3K-Akt signaling pathway	Human cytomegalovirus infection	14
PI3K-Akt signaling pathway	Cell cycle	14
Rap1 signaling pathway	Calcium signaling pathway	14
Rap1 signaling pathway	Adherens junction	14
Calcium signaling pathway	Cushing syndrome	14
Fluid shear stress and atherosclerosis	NF-kappa B signaling pathway	14
PI3K-Akt signaling pathway	Phospholipase D signaling pathway	13
Ras signaling pathway	Calcium signaling pathway	13
Rap1 signaling pathway	Regulation of actin cytoskeleton	13
Regulation of actin cytoskeleton	Tight junction	13
Hepatitis C	Toll-like receptor signaling pathway	13
Human T-cell leukemia virus 1 infection	Apoptosis	13
Human T-cell leukemia virus 1 infection	RNA transport	13
Calcium signaling pathway	Osteoclast differentiation	13
NF-kappa B signaling pathway	Ubiquitin mediated proteolysis	13
PI3K-Akt signaling pathway	Human T-cell leukemia virus 1 infection	12
Pathways in cancer	mTOR signaling pathway	12
MAPK signaling pathway	Central carbon metabolism in cancer	12
Huntington disease	Calcium signaling pathway	12
Kaposi sarcoma-associated herpesvirus infection	Endocytosis	12
Human T-cell leukemia virus 1 infection	TNF signaling pathway	12
Toll-like receptor signaling pathway	Tuberculosis	12
cAMP signaling pathway	Aldosterone synthesis and secretion	12
Calcium signaling pathway	Aldosterone synthesis and secretion	12
Apoptosis	Platinum drug resistance	12
FoxO signaling pathway	Citrate cycle (TCA cycle)	12
T cell receptor signaling pathway	Type I diabetes mellitus	12
RNA transport	Ribosome biogenesis in eukaryotes	12
PI3K-Akt signaling pathway	Hepatitis B	11
Influenza A	Apoptosis	11
PI3K-Akt signaling pathway	Apoptosis	10
Regulation of actin cytoskeleton	Proteoglycans in cancer	10
cAMP signaling pathway	Phospholipase D signaling pathway	10
Prostate cancer	Steroid hormone biosynthesis	10
Proteoglycans in cancer	Calcium signaling pathway	10
Calcium signaling pathway	NF-kappa B signaling pathway	10
NOD-like receptor signaling pathway	Inflammatory bowel disease (IBD)	10
Leukocyte transendothelial migration	Intestinal immune network for IgA production	10
Chronic myeloid leukemia	TGF-beta signaling pathway	10
PI3K-Akt signaling pathway	Pancreatic cancer	9
PI3K-Akt signaling pathway	Acute myeloid leukemia	9
Oxidative phosphorylation	Epithelial cell signaling in Helicobacter pylori infection	9
Metabolic pathways	Histidine metabolism	9
Regulation of actin cytoskeleton	Salmonella infection	9
Kaposi sarcoma-associated herpesvirus infection	TNF signaling pathway	9
cAMP signaling pathway	Pancreatic secretion	9
Calcium signaling pathway	Pancreatic secretion	9
Apoptosis	Type II diabetes mellitus	9
Glycerolipid metabolism	Fat digestion and absorption	9
Colorectal cancer	Mismatch repair	9
Fluid shear stress and atherosclerosis	Cell adhesion molecules (CAMs)	9
Pancreatic secretion	Fat digestion and absorption	9
PI3K-Akt signaling pathway	Choline metabolism in cancer	8
Ras signaling pathway	Phospholipase D signaling pathway	8
Metabolic pathways	Steroid hormone biosynthesis	8
Metabolic pathways	Glutathione metabolism	8
Alzheimer disease	Apoptosis	8
Kaposi sarcoma-associated herpesvirus infection	NF-kappa B signaling pathway	8
Toll-like receptor signaling pathway	Epstein-Barr virus infection	8
Human immunodeficiency virus 1 infection	TNF signaling pathway	8
Influenza A	RIG-I-like receptor signaling pathway	8
Apoptosis	Prion diseases	8
Melanoma	Adherens junction	8
Cell cycle	Cellular senescence	8
Cell cycle	AGE-RAGE signaling pathway in diabetic complications	8
Chagas disease (American trypanosomiasis)	Complement and coagulation cascades	8
T cell receptor signaling pathway	Allograft rejection	8
Tryptophan metabolism	African trypanosomiasis	8
Complement and coagulation cascades	Prion diseases	8
PPAR signaling pathway	Peroxisome	8
PI3K-Akt signaling pathway	Focal adhesion	7
PI3K-Akt signaling pathway	Longevity regulating pathway	7
Human papillomavirus infection	Toll-like receptor signaling pathway	7
Oxidative phosphorylation	Metabolic pathways	7
Metabolic pathways	Inositol phosphate metabolism	7
Metabolic pathways	Glycosphingolipid biosynthesis - lacto and neolacto series	7
Metabolic pathways	One carbon pool by folate	7
Metabolic pathways	Glycosaminoglycan biosynthesis - chondroitin sulfate / dermatan sulfate	7
Metabolic pathways	Riboflavin metabolism	7
Parkinson disease	Apoptosis	7
Wnt signaling pathway	Hippo signaling pathway	7
Wnt signaling pathway	Arrhythmogenic right ventricular cardiomyopathy (ARVC)	7
Hepatitis C	Endocytosis	7
Non-alcoholic fatty liver disease (NAFLD)	Protein processing in endoplasmic reticulum	7
Human T-cell leukemia virus 1 infection	Cell cycle	7
Toll-like receptor signaling pathway	Ubiquitin mediated proteolysis	7
cAMP signaling pathway	Olfactory transduction	7
Prostate cancer	Apoptosis	7
Calcium signaling pathway	Taste transduction	7
Influenza A	Viral myocarditis	7
Relaxin signaling pathway	NF-kappa B signaling pathway	7
T cell receptor signaling pathway	Rheumatoid arthritis	7
Basal cell carcinoma	TGF-beta signaling pathway	7
Leukocyte transendothelial migration	Cell adhesion molecules (CAMs)	7
Complement and coagulation cascades	African trypanosomiasis	7
Fanconi anemia pathway	Mismatch repair	7
PI3K-Akt signaling pathway	Endocrine resistance	6
MAPK signaling pathway	GnRH signaling pathway	6
MAPK signaling pathway	Long-term potentiation	6
MAPK signaling pathway	Thyroid cancer	6
Ras signaling pathway	T cell receptor signaling pathway	6
Metabolic pathways	Cysteine and methionine metabolism	6
Metabolic pathways	Porphyrin and chlorophyll metabolism	6
Metabolic pathways	Glyoxylate and dicarboxylate metabolism	6
Metabolic pathways	Ascorbate and aldarate metabolism	6
Metabolic pathways	alpha-Linolenic acid metabolism	6
Metabolic pathways	Thiamine metabolism	6
Metabolic pathways	Pantothenate and CoA biosynthesis	6
Metabolic pathways	Glycosaminoglycan biosynthesis - heparan sulfate / heparin	6
Metabolic pathways	Phenylalanine metabolism	6
Metabolic pathways	Ubiquinone and other terpenoid-quinone biosynthesis	6
Metabolic pathways	Other glycan degradation	6
Metabolic pathways	Sulfur metabolism	6
Metabolic pathways	Phenylalanine, tyrosine and tryptophan biosynthesis	6
Focal adhesion	Regulation of actin cytoskeleton	6
Rap1 signaling pathway	cAMP signaling pathway	6
Rap1 signaling pathway	T cell receptor signaling pathway	6
Hepatitis B	Hepatocellular carcinoma	6
Non-alcoholic fatty liver disease (NAFLD)	Apoptosis	6
Toll-like receptor signaling pathway	Apoptosis	6
cAMP signaling pathway	Regulation of lipolysis in adipocytes	6
Prostate cancer	Chemical carcinogenesis	6
Prostate cancer	Cell cycle	6
Calcium signaling pathway	Long-term depression	6
NOD-like receptor signaling pathway	Tuberculosis	6
Citrate cycle (TCA cycle)	2-Oxocarboxylic acid metabolism	6
Adherens junction	Bladder cancer	6
Ubiquitin mediated proteolysis	Nucleotide excision repair	6
PI3K-Akt signaling pathway	HIF-1 signaling pathway	5
PI3K-Akt signaling pathway	Platelet activation	5
PI3K-Akt signaling pathway	Longevity regulating pathway - multiple species	5
MAPK signaling pathway	Thermogenesis	5
MAPK signaling pathway	Oocyte meiosis	5
MAPK signaling pathway	Oxytocin signaling pathway	5
MAPK signaling pathway	VEGF signaling pathway	5
MAPK signaling pathway	Phosphatidylinositol signaling system	5
Metabolic pathways	Valine, leucine and isoleucine degradation	5
Metabolic pathways	Ether lipid metabolism	5
Metabolic pathways	Pentose and glucuronate interconversions	5
Metabolic pathways	Pyruvate metabolism	5
Metabolic pathways	Fructose and mannose metabolism	5
Metabolic pathways	Glycosylphosphatidylinositol (GPI)-anchor biosynthesis	5
Metabolic pathways	Arginine biosynthesis	5
Metabolic pathways	Glycosphingolipid biosynthesis - ganglio series	5
Metabolic pathways	Glycosaminoglycan biosynthesis - keratan sulfate	5
Metabolic pathways	Selenocompound metabolism	5
Metabolic pathways	Valine, leucine and isoleucine biosynthesis	5
JAK-STAT signaling pathway	Chemokine signaling pathway	5
JAK-STAT signaling pathway	Hypertrophic cardiomyopathy (HCM)	5
Regulation of actin cytoskeleton	T cell receptor signaling pathway	5
Hepatitis B	Cell cycle	5
Calcium signaling pathway	Thyroid hormone synthesis	5
Apoptosis	NF-kappa B signaling pathway	5
Apoptosis	Pertussis	5
Breast cancer	Homologous recombination	5
Melanoma	Melanogenesis	5
Arachidonic acid metabolism	Leishmaniasis	5
Melanogenesis	Tyrosine metabolism	5
Hippo signaling pathway	Hippo signaling pathway - multiple species	5
Th17 cell differentiation	Inflammatory bowel disease (IBD)	5
Inflammatory bowel disease (IBD)	Antigen processing and presentation	5
T cell receptor signaling pathway	NF-kappa B signaling pathway	5
Toxoplasmosis	Endocytosis	5
Renal cell carcinoma	TGF-beta signaling pathway	5
Tight junction	Aldosterone-regulated sodium reabsorption	5
Phagosome	Complement and coagulation cascades	5
Pancreatic secretion	Protein digestion and absorption	5
Type II diabetes mellitus	Maturity onset diabetes of the young	5
Endocytosis	Vasopressin-regulated water reabsorption	5
PI3K-Akt signaling pathway	JAK-STAT signaling pathway	4
PI3K-Akt signaling pathway	T cell receptor signaling pathway	4
PI3K-Akt signaling pathway	Sphingolipid signaling pathway	4
MAPK signaling pathway	cGMP-PKG signaling pathway	4
MAPK signaling pathway	Alcoholism	4
MAPK signaling pathway	Insulin signaling pathway	4
MAPK signaling pathway	Autophagy - animal	4
MAPK signaling pathway	Endometrial cancer	4
MAPK signaling pathway	B cell receptor signaling pathway	4
MAPK signaling pathway	Thyroid hormone signaling pathway	4
Metabolic pathways	Retinol metabolism	4
Metabolic pathways	Arachidonic acid metabolism	4
Metabolic pathways	Glycerolipid metabolism	4
Metabolic pathways	Amino sugar and nucleotide sugar metabolism	4
Metabolic pathways	Starch and sucrose metabolism	4
Metabolic pathways	Tyrosine metabolism	4
Metabolic pathways	Galactose metabolism	4
Metabolic pathways	Linoleic acid metabolism	4
Metabolic pathways	Lysine degradation	4
Metabolic pathways	Primary bile acid biosynthesis	4
Metabolic pathways	Synthesis and degradation of ketone bodies	4
Metabolic pathways	Other types of O-glycan biosynthesis	4
Metabolic pathways	Lipoic acid metabolism	4
Metabolic pathways	D-Arginine and D-ornithine metabolism	4
Regulation of actin cytoskeleton	Fc gamma R-mediated phagocytosis	4
Hepatitis C	TNF signaling pathway	4
Hepatitis B	Apoptosis	4
Viral carcinogenesis	Basal transcription factors	4
Toll-like receptor signaling pathway	Toxoplasmosis	4
Calcium signaling pathway	Retrograde endocannabinoid signaling	4
Calcium signaling pathway	Glutamatergic synapse	4
Calcium signaling pathway	Adrenergic signaling in cardiomyocytes	4
Calcium signaling pathway	Gastric acid secretion	4
Calcium signaling pathway	Serotonergic synapse	4
Apoptosis	FoxO signaling pathway	4
Apoptosis	Pancreatic cancer	4
Melanoma	Cell cycle	4
Dopaminergic synapse	Nicotine addiction	4
FoxO signaling pathway	Cell cycle	4
Cell cycle	Measles	4
Herpes simplex infection	RIG-I-like receptor signaling pathway	4
Th17 cell differentiation	NF-kappa B signaling pathway	4
RIG-I-like receptor signaling pathway	NF-kappa B signaling pathway	4
T cell receptor signaling pathway	Autoimmune thyroid disease	4
Porphyrin and chlorophyll metabolism	Mineral absorption	4
Glycine, serine and threonine metabolism	Central carbon metabolism in cancer	4
Alanine, aspartate and glutamate metabolism	Central carbon metabolism in cancer	4
Glutathione metabolism	Ferroptosis	4
Endocytosis	Endocrine and other factor-regulated calcium reabsorption	4
Endocytosis	Lysosome	4
Endocytosis	Synaptic vesicle cycle	4
PI3K-Akt signaling pathway	Viral carcinogenesis	3
PI3K-Akt signaling pathway	Chronic myeloid leukemia	3
Pathways in cancer	p53 signaling pathway	3
Pathways in cancer	Notch signaling pathway	3
Pathways in cancer	Hedgehog signaling pathway	3
Human papillomavirus infection	NF-kappa B signaling pathway	3
Human papillomavirus infection	Adherens junction	3
MAPK signaling pathway	ErbB signaling pathway	3
MAPK signaling pathway	Cholinergic synapse	3
MAPK signaling pathway	p53 signaling pathway	3
Ras signaling pathway	Non-small cell lung cancer	3
Metabolic pathways	Metabolism of xenobiotics by cytochrome P450	3
Metabolic pathways	N-Glycan biosynthesis	3
Metabolic pathways	Drug metabolism - cytochrome P450	3
Metabolic pathways	Sphingolipid metabolism	3
Metabolic pathways	Tryptophan metabolism	3
Metabolic pathways	Folate biosynthesis	3
Metabolic pathways	Steroid biosynthesis	3
Metabolic pathways	Vitamin B6 metabolism	3
Metabolic pathways	Nitrogen metabolism	3
Metabolic pathways	D-Glutamine and D-glutamate metabolism	3
Metabolic pathways	Biotin metabolism	3
JAK-STAT signaling pathway	Influenza A	3
JAK-STAT signaling pathway	Herpes simplex infection	3
JAK-STAT signaling pathway	AGE-RAGE signaling pathway in diabetic complications	3
Regulation of actin cytoskeleton	Human immunodeficiency virus 1 infection	3
Regulation of actin cytoskeleton	Axon guidance	3
Regulation of actin cytoskeleton	Shigellosis	3
Huntington disease	RNA polymerase	3
Alzheimer disease	Wnt signaling pathway	3
Wnt signaling pathway	Proteoglycans in cancer	3
Hepatitis B	RIG-I-like receptor signaling pathway	3
Glycolysis / Gluconeogenesis	Proximal tubule bicarbonate reclamation	3
Calcium signaling pathway	Phospholipase D signaling pathway	3
GABAergic synapse	Endocytosis	3
Apoptosis	Legionellosis	3
Apoptosis	African trypanosomiasis	3
FoxO signaling pathway	Glucagon signaling pathway	3
Hippo signaling pathway	Ubiquitin mediated proteolysis	3
Cell cycle	Pancreatic cancer	3
Herpes simplex infection	Antigen processing and presentation	3
Arginine and proline metabolism	Amoebiasis	3
Cysteine and methionine metabolism	Sulfur relay system	3
Inflammatory bowel disease (IBD)	T cell receptor signaling pathway	3
RIG-I-like receptor signaling pathway	Cytosolic DNA-sensing pathway	3
T cell receptor signaling pathway	Primary immunodeficiency	3
Glioma	MicroRNAs in cancer	3
Tight junction	Adherens junction	3
Tight junction	Epithelial cell signaling in Helicobacter pylori infection	3
TGF-beta signaling pathway	Ubiquitin mediated proteolysis	3
Pertussis	Complement and coagulation cascades	3
Complement and coagulation cascades	Malaria	3
Ribosome biogenesis in eukaryotes	Ribosome	3
Protein processing in endoplasmic reticulum	Protein export	3
PI3K-Akt signaling pathway	mTOR signaling pathway	2
PI3K-Akt signaling pathway	Human immunodeficiency virus 1 infection	2
PI3K-Akt signaling pathway	Estrogen signaling pathway	2
MAPK signaling pathway	Circadian entrainment	2
Metabolic pathways	beta-Alanine metabolism	2
Metabolic pathways	Butanoate metabolism	2
Metabolic pathways	Fatty acid elongation	2
Metabolic pathways	Glycosphingolipid biosynthesis - globo and isoglobo series	2
Metabolic pathways	Taurine and hypotaurine metabolism	2
Metabolic pathways	Phosphonate and phosphinate metabolism	2
Metabolic pathways	Neomycin, kanamycin and gentamicin biosynthesis	2
Metabolic pathways	Caffeine metabolism	2
Focal adhesion	Rap1 signaling pathway	2
JAK-STAT signaling pathway	Hepatitis B	2
JAK-STAT signaling pathway	Measles	2
JAK-STAT signaling pathway	Osteoclast differentiation	2
Regulation of actin cytoskeleton	Choline metabolism in cancer	2
Regulation of actin cytoskeleton	Pathogenic Escherichia coli infection	2
Huntington disease	Apoptosis	2
Viral carcinogenesis	NF-kappa B signaling pathway	2
Glycerophospholipid metabolism	Choline metabolism in cancer	2
cAMP signaling pathway	Cardiac muscle contraction	2
cAMP signaling pathway	Fatty acid degradation	2
Calcium signaling pathway	Cardiac muscle contraction	2
Calcium signaling pathway	Leishmaniasis	2
Influenza A	RNA transport	2
Cushing syndrome	Cell cycle	2
NOD-like receptor signaling pathway	Shigellosis	2
Morphine addiction	Dopaminergic synapse	2
Apoptosis	Measles	2
Apoptosis	Epithelial cell signaling in Helicobacter pylori infection	2
Phospholipase D signaling pathway	Sphingolipid signaling pathway	2
Phospholipase D signaling pathway	Fc epsilon RI signaling pathway	2
Dopaminergic synapse	Amphetamine addiction	2
Dopaminergic synapse	Tyrosine metabolism	2
Hippo signaling pathway	Tight junction	2
Cell cycle	Colorectal cancer	2
Herpes simplex infection	Complement and coagulation cascades	2
Herpes simplex infection	Ubiquitin mediated proteolysis	2
Herpes simplex infection	Spliceosome	2
Herpes simplex infection	Circadian rhythm	2
Measles	RIG-I-like receptor signaling pathway	2
Tuberculosis	Antigen processing and presentation	2
Th17 cell differentiation	Cell adhesion molecules (CAMs)	2
T cell receptor signaling pathway	Staphylococcus aureus infection	2
Renin secretion	Renin-angiotensin system	2
Colorectal cancer	MicroRNAs in cancer	2
Th1 and Th2 cell differentiation	NF-kappa B signaling pathway	2
Cell adhesion molecules (CAMs)	Allograft rejection	2
Tight junction	Vibrio cholerae infection	2
Tight junction	Carbohydrate digestion and absorption	2
Phagosome	Antigen processing and presentation	2
Leishmaniasis	Complement and coagulation cascades	2
Pancreatic secretion	Vitamin digestion and absorption	2
Antigen processing and presentation	Systemic lupus erythematosus	2
Adherens junction	Pathogenic Escherichia coli infection	2
Bile secretion	Vitamin digestion and absorption	2
Complement and coagulation cascades	Systemic lupus erythematosus	2
Complement and coagulation cascades	Legionellosis	2
PI3K-Akt signaling pathway	Insulin signaling pathway	1
PI3K-Akt signaling pathway	VEGF signaling pathway	1
PI3K-Akt signaling pathway	Central carbon metabolism in cancer	1
PI3K-Akt signaling pathway	Thyroid hormone signaling pathway	1
MAPK signaling pathway	Prolactin signaling pathway	1
Oxidative phosphorylation	Non-alcoholic fatty liver disease (NAFLD)	1
Metabolic pathways	Drug metabolism - other enzymes	1
Metabolic pathways	Pyrimidine metabolism	1
Metabolic pathways	Alanine, aspartate and glutamate metabolism	1
Metabolic pathways	Propanoate metabolism	1
Metabolic pathways	Mucin type O-glycan biosynthesis	1
Metabolic pathways	Nicotinate and nicotinamide metabolism	1
Metabolic pathways	Citrate cycle (TCA cycle)	1
Metabolic pathways	Mannose type O-glycan biosynthesis	1
Metabolic pathways	Glycosaminoglycan degradation	1
Metabolic pathways	Fatty acid biosynthesis	1
Focal adhesion	Proteoglycans in cancer	1
Rap1 signaling pathway	Platelet activation	1
JAK-STAT signaling pathway	Tuberculosis	1
Parkinson disease	Tyrosine metabolism	1
Regulation of actin cytoskeleton	Bacterial invasion of epithelial cells	1
Regulation of actin cytoskeleton	B cell receptor signaling pathway	1
Wnt signaling pathway	Signaling pathways regulating pluripotency of stem cells	1
Hepatitis C	Hepatitis B	1
Hepatitis B	Viral carcinogenesis	1
Viral carcinogenesis	Human T-cell leukemia virus 1 infection	1
mTOR signaling pathway	Phospholipase D signaling pathway	1
mTOR signaling pathway	Cellular senescence	1
Non-alcoholic fatty liver disease (NAFLD)	PPAR signaling pathway	1
Human T-cell leukemia virus 1 infection	T cell receptor signaling pathway	1
Toll-like receptor signaling pathway	Pathogenic Escherichia coli infection	1
cAMP signaling pathway	Glucagon signaling pathway	1
cAMP signaling pathway	Bile secretion	1
Purine metabolism	Olfactory transduction	1
cGMP-PKG signaling pathway	Phototransduction	1
Vascular smooth muscle contraction	Estrogen signaling pathway	1
Vascular smooth muscle contraction	Arachidonic acid metabolism	1
Proteoglycans in cancer	Adherens junction	1
Human immunodeficiency virus 1 infection	NF-kappa B signaling pathway	1
Calcium signaling pathway	Natural killer cell mediated cytotoxicity	1
Calcium signaling pathway	Parathyroid hormone synthesis, secretion and action	1
Epstein-Barr virus infection	NF-kappa B signaling pathway	1
Estrogen signaling pathway	Ovarian steroidogenesis	1
GABAergic synapse	Morphine addiction	1
Apoptosis	Tuberculosis	1
Apoptosis	Colorectal cancer	1
Apoptosis	Amoebiasis	1
Apoptosis	Apoptosis - multiple species	1
Apoptosis	Protein processing in endoplasmic reticulum	1
Dopaminergic synapse	Cocaine addiction	1
Insulin signaling pathway	Maturity onset diabetes of the young	1
Small cell lung cancer	MicroRNAs in cancer	1
Aldosterone synthesis and secretion	Aldosterone-regulated sodium reabsorption	1
FoxO signaling pathway	Longevity regulating pathway - multiple species	1
FoxO signaling pathway	Ubiquitin mediated proteolysis	1
Measles	Ubiquitin mediated proteolysis	1
Osteoclast differentiation	Parathyroid hormone synthesis, secretion and action	1
Chagas disease (American trypanosomiasis)	Phosphatidylinositol signaling system	1
Cardiac muscle contraction	Arrhythmogenic right ventricular cardiomyopathy (ARVC)	1
T cell receptor signaling pathway	Graft-versus-host disease	1
Autophagy - animal	Mitophagy - animal	1
Sphingolipid signaling pathway	Sphingolipid metabolism	1
Leukocyte transendothelial migration	Systemic lupus erythematosus	1
Fc gamma R-mediated phagocytosis	Endocytosis	1
Th1 and Th2 cell differentiation	Cell adhesion molecules (CAMs)	1
MicroRNAs in cancer	Bladder cancer	1
Cell adhesion molecules (CAMs)	Graft-versus-host disease	1
Cell adhesion molecules (CAMs)	Systemic lupus erythematosus	1
Cell adhesion molecules (CAMs)	Asthma	1
Tryptophan metabolism	Serotonergic synapse	1
Acute myeloid leukemia	Transcriptional misregulation in cancer	1
Tyrosine metabolism	Thyroid hormone synthesis	1
Amoebiasis	Antigen processing and presentation	1
Bacterial invasion of epithelial cells	Endocytosis	1
Central carbon metabolism in cancer	D-Glutamine and D-glutamate metabolism	1
Phagosome	Leishmaniasis	1
Antigen processing and presentation	Autoimmune thyroid disease	1
Antigen processing and presentation	Proteasome	1
Antigen processing and presentation	Intestinal immune network for IgA production	1
Citrate cycle (TCA cycle)	Proximal tubule bicarbonate reclamation	1
Complement and coagulation cascades	Staphylococcus aureus infection	1
Protein processing in endoplasmic reticulum	Prion diseases	1
Fat digestion and absorption	Cholesterol metabolism	1
