## Supplementary Table 4 for "PathWalks: Identifying pathway communities using a disease-related map of integrated information"

MAPK signaling pathway	17942
Cytokine-cytokine receptor interaction	6105
Pathways in cancer	5263
Toll-like receptor signaling pathway	4598
Chemokine signaling pathway	2709
TGF-beta signaling pathway	2566
PI3K-Akt signaling pathway	2434
TNF signaling pathway	1783
Endocytosis	1481
AGE-RAGE signaling pathway in diabetic complications	1469
Hippo signaling pathway	1353
NF-kappa B signaling pathway	1285
Gap junction	1245
Fluid shear stress and atherosclerosis	1139
Chagas disease (American trypanosomiasis)	1119
Influenza A	1079
Rheumatoid arthritis	1066
Human cytomegalovirus infection	1058
Regulation of actin cytoskeleton	1004
Apelin signaling pathway	989
Gastric cancer	975
Prostate cancer	972
Calcium signaling pathway	946
Adherens junction	933
IL-17 signaling pathway	921
FoxO signaling pathway	908
Malaria	891
Arrhythmogenic right ventricular cardiomyopathy (ARVC)	864
Ras signaling pathway	855
Metabolic pathways	849
Apoptosis	821
Hepatitis B	785
Osteoclast differentiation	774
Phagosome	763
Pertussis	756
NOD-like receptor signaling pathway	746
Melanoma	730
Relaxin signaling pathway	720
Proteoglycans in cancer	707
Kaposi sarcoma-associated herpesvirus infection	694
Human T-cell leukemia virus 1 infection	651
Rap1 signaling pathway	645
Th17 cell differentiation	627
Phospholipase D signaling pathway	625
Cellular senescence	619
Glycolysis / Gluconeogenesis	602
Salmonella infection	594
Leukocyte transendothelial migration	588
Epithelial cell signaling in Helicobacter pylori infection	526
Signaling pathways regulating pluripotency of stem cells	517
EGFR tyrosine kinase inhibitor resistance	506
Cell cycle	501
Inflammatory bowel disease (IBD)	495
Hepatocellular carcinoma	487
African trypanosomiasis	474
Herpes simplex infection	454
Legionellosis	454
Non-alcoholic fatty liver disease (NAFLD)	447
Breast cancer	441
cAMP signaling pathway	423
Colorectal cancer	414
Amoebiasis	406
Hypertrophic cardiomyopathy (HCM)	373
Pancreatic cancer	344
RNA degradation	342
Purine metabolism	336
Transcriptional misregulation in cancer	334
MicroRNAs in cancer	334
Cell adhesion molecules (CAMs)	324
HIF-1 signaling pathway	313
mRNA surveillance pathway	306
Focal adhesion	299
Bladder cancer	298
Small cell lung cancer	297
C-type lectin receptor signaling pathway	291
JAK-STAT signaling pathway	286
Vascular smooth muscle contraction	284
Non-small cell lung cancer	281
Neuroactive ligand-receptor interaction	281
Ovarian steroidogenesis	279
RIG-I-like receptor signaling pathway	267
Renin secretion	247
Cytosolic DNA-sensing pathway	240
Graft-versus-host disease	236
Chronic myeloid leukemia	236
Acute myeloid leukemia	232
Necroptosis	232
Measles	226
Hematopoietic cell lineage	226
Prion diseases	224
Melanogenesis	221
Th1 and Th2 cell differentiation	216
Ubiquitin mediated proteolysis	213
Type I diabetes mellitus	213
Natural killer cell mediated cytotoxicity	208
Wnt signaling pathway	206
Glioma	193
Renal cell carcinoma	192
Choline metabolism in cancer	186
Progesterone-mediated oocyte maturation	186
Tuberculosis	184
T cell receptor signaling pathway	171
Leishmaniasis	170
Shigellosis	169
Intestinal immune network for IgA production	160
Hepatitis C	155
Endocrine resistance	154
Insulin resistance	152
Arginine and proline metabolism	143
Estrogen signaling pathway	142
Allograft rejection	140
Human immunodeficiency virus 1 infection	125
Human papillomavirus infection	125
Axon guidance	118
PPAR signaling pathway	117
Viral carcinogenesis	115
Bile secretion	113
Fc epsilon RI signaling pathway	111
Antifolate resistance	103
Dilated cardiomyopathy (DCM)	101
Adipocytokine signaling pathway	96
Epstein-Barr virus infection	94
Autoimmune thyroid disease	86
ECM-receptor interaction	83
Asthma	82
Salivary secretion	81
Antigen processing and presentation	81
Neurotrophin signaling pathway	80
Platinum drug resistance	78
Toxoplasmosis	76
Systemic lupus erythematosus	75
Cholesterol metabolism	72
Sphingolipid signaling pathway	71
AMPK signaling pathway	69
Fat digestion and absorption	67
Alzheimer disease	66
Adrenergic signaling in cardiomyocytes	65
mTOR signaling pathway	64
Renin-angiotensin system	60
Cortisol synthesis and secretion	59
VEGF signaling pathway	59
Cushing syndrome	56
Complement and coagulation cascades	53
Terpenoid backbone biosynthesis	53
Type II diabetes mellitus	49
Inflammatory mediator regulation of TRP channels	44
Amyotrophic lateral sclerosis (ALS)	44
Aldosterone synthesis and secretion	42
Proteasome	38
Pancreatic secretion	36
Tight junction	30
RNA transport	30
Dopaminergic synapse	30
Huntington disease	28
Glycerolipid metabolism	26
Citrate cycle (TCA cycle)	25
Central carbon metabolism in cancer	25
Ribosome biogenesis in eukaryotes	24
Histidine metabolism	18
Mismatch repair	18
Steroid hormone biosynthesis	18
Tyrosine metabolism	18
Tryptophan metabolism	17
Glutathione metabolism	16
Parkinson disease	16
Peroxisome	16
One carbon pool by folate	14
Inositol phosphate metabolism	14
Longevity regulating pathway	14
Glycosaminoglycan biosynthesis - chondroitin sulfate / dermatan sulfate	14
Fanconi anemia pathway	14
Glycosphingolipid biosynthesis - lacto and neolacto series	14
Olfactory transduction	14
Riboflavin metabolism	14
Taste transduction	14
Protein processing in endoplasmic reticulum	14
Basal cell carcinoma	14
Viral myocarditis	14
2-Oxocarboxylic acid metabolism	12
Cysteine and methionine metabolism	12
GnRH signaling pathway	12
Long-term potentiation	12
Chemical carcinogenesis	12
Thiamine metabolism	12
Glycosaminoglycan biosynthesis - heparan sulfate / heparin	12
Regulation of lipolysis in adipocytes	12
Long-term depression	12
Phosphatidylinositol signaling system	12
Nucleotide excision repair	12
Other glycan degradation	12
Ascorbate and aldarate metabolism	12
Pantothenate and CoA biosynthesis	12
Thyroid cancer	12
Ubiquinone and other terpenoid-quinone biosynthesis	12
Aldosterone-regulated sodium reabsorption	12
Oxidative phosphorylation	12
Phenylalanine, tyrosine and tryptophan biosynthesis	12
Sulfur metabolism	12
alpha-Linolenic acid metabolism	12
Glyoxylate and dicarboxylate metabolism	12
Porphyrin and chlorophyll metabolism	12
Phenylalanine metabolism	11
Pyruvate metabolism	10
Fc gamma R-mediated phagocytosis	10
p53 signaling pathway	10
Thyroid hormone synthesis	10
Arachidonic acid metabolism	10
Homologous recombination	10
Protein digestion and absorption	10
Hippo signaling pathway - multiple species	10
Selenocompound metabolism	10
Oocyte meiosis	10
Glycosaminoglycan biosynthesis - keratan sulfate	10
Oxytocin signaling pathway	10
Maturity onset diabetes of the young	10
Fructose and mannose metabolism	10
Glycosylphosphatidylinositol (GPI)-anchor biosynthesis	10
Vasopressin-regulated water reabsorption	10
Ether lipid metabolism	10
Serotonergic synapse	10
Arginine biosynthesis	10
Thermogenesis	10
Valine, leucine and isoleucine degradation	10
Pentose and glucuronate interconversions	10
Glycosphingolipid biosynthesis - ganglio series	10
Valine, leucine and isoleucine biosynthesis	10
Longevity regulating pathway - multiple species	10
Platelet activation	10
Pathogenic Escherichia coli infection	8
D-Arginine and D-ornithine metabolism	8
Glycine, serine and threonine metabolism	8
Lipoic acid metabolism	8
Amino sugar and nucleotide sugar metabolism	8
Autophagy - animal	8
Ferroptosis	8
Linoleic acid metabolism	8
Alcoholism	8
Cardiac muscle contraction	8
Retinol metabolism	8
Retrograde endocannabinoid signaling	8
Synaptic vesicle cycle	8
Galactose metabolism	8
Alanine, aspartate and glutamate metabolism	8
Basal transcription factors	8
Other types of O-glycan biosynthesis	8
B cell receptor signaling pathway	8
Thyroid hormone signaling pathway	8
Glutamatergic synapse	8
Endocrine and other factor-regulated calcium reabsorption	8
Lysosome	8
Primary bile acid biosynthesis	8
Synthesis and degradation of ketone bodies	8
Endometrial cancer	8
Gastric acid secretion	8
Starch and sucrose metabolism	8
cGMP-PKG signaling pathway	8
Lysine degradation	8
D-Glutamine and D-glutamate metabolism	8
Nicotine addiction	8
Mineral absorption	8
Insulin signaling pathway	7
Protein export	6
Sulfur relay system	6
Notch signaling pathway	6
ErbB signaling pathway	6
N-Glycan biosynthesis	6
RNA polymerase	6
Nitrogen metabolism	6
Sphingolipid metabolism	6
Proximal tubule bicarbonate reclamation	6
Glucagon signaling pathway	6
Ribosome	6
Cholinergic synapse	6
Steroid biosynthesis	6
Hedgehog signaling pathway	6
Biotin metabolism	6
Metabolism of xenobiotics by cytochrome P450	6
Vitamin B6 metabolism	6
Primary immunodeficiency	6
Drug metabolism - cytochrome P450	6
Folate biosynthesis	6
GABAergic synapse	5
Phosphonate and phosphinate metabolism	4
Taurine and hypotaurine metabolism	4
Spliceosome	4
Staphylococcus aureus infection	4
beta-Alanine metabolism	4
Neomycin, kanamycin and gentamicin biosynthesis	4
Vibrio cholerae infection	4
Amphetamine addiction	4
Glycosphingolipid biosynthesis - globo and isoglobo series	4
Morphine addiction	4
Butanoate metabolism	4
Fatty acid degradation	4
Circadian rhythm	4
Carbohydrate digestion and absorption	4
Bacterial invasion of epithelial cells	4
Glycerophospholipid metabolism	4
Fatty acid elongation	4
Vitamin digestion and absorption	4
Circadian entrainment	4
Caffeine metabolism	4
Cocaine addiction	2
Mitophagy - animal	2
Pyrimidine metabolism	2
Glycosaminoglycan degradation	2
Mucin type O-glycan biosynthesis	2
Drug metabolism - other enzymes	2
Propanoate metabolism	2
Fatty acid biosynthesis	2
Nicotinate and nicotinamide metabolism	2
Phototransduction	2
Parathyroid hormone synthesis, secretion and action	2
Apoptosis - multiple species	2
Mannose type O-glycan biosynthesis	2
Prolactin signaling pathway	2
Insulin secretion	0
Pentose phosphate pathway	0
Biosynthesis of unsaturated fatty acids	0
